# Analysis of Genetically Regulated Gene Expression identifies a trauma type specific PTSD gene, SNRNP35

**DOI:** 10.1101/581124

**Authors:** Laura M Huckins, Michael S Breen, Chris Chatzinakos, Jakob Hartmann, Torsten Klengel, Ana C da Silva Almeida, Amanda Dobbyn, Kiran Girdhar, Gabriel E Hoffman, Claudia Klengel, Mark W Logue, Adriana Lori, Filomene G Morrison, Hoang T Nguyen, Yongjin Park, Douglas Ruderfer, Laura G Sloofman, Sanne JH van Rooij, PTSD Working Group of Psychiatric Genomics Consortium, Dewleen G Baker, Chia-Yen Chen, Nancy Cox, Laramie E Duncan, Mark A Geyer, Stephen J. Glatt, Hae Kyung Im, Adam X Maihofer, Victoria B Risbrough, Jordan W Smoller, Dan J Stein, Rachel Yehuda, Israel Liberzon, Karestan C Koenen, Tanja Jovanovic, Manolis Kellis, Mark W Miller, Silviu-Alin Bacanu, Caroline M Nievergelt, Joseph D Buxbaum, Pamela Sklar, Kerry J Ressler, Eli A Stahl, Nikolaos P Daskalakis

## Abstract

PTSD has significant genetic heritability; however, it is unclear how genetic risk influences tissue-specific gene expression. We used brain and non-brain transcriptomic imputation models to impute genetically regulated gene expression (GReX) in 9,087 PTSD-cases and 23,811 controls and identified thirteen significant GReX-PTSD associations. The results suggest substantial genetic heterogeneity between civilian and military PTSD cohorts. The top study-wide significant PTSD-association was with predicted downregulation of the Small Nuclear Ribonucleoprotein U11/U12 Subunit 35 (SNRNP35) in the BA9 region of the prefrontal cortex (PFC) in military cohorts. In peripheral leukocytes from 175 U.S. Marines, the observed PTSD differential gene expression correlated with the predicted blood GReX differences for these individuals, and deployment stress downregulated *SNRNP35* expression, primarily in Marines with post-deployment PTSD. SNRNP35 is a subunit of the minor spliceosome complex and *SNRNP35* knockdown in cells validated its functional importance in U12-intron splicing. Finally, mimicking acute activation of the endogenous stress axis in mice downregulated PFC *Snrnp35* expression.
