## Supplemental Table 1 for "Analysis of Genetically Regulated Gene Expression identifies a trauma type specific PTSD gene, SNRNP35"

### Sheet: Table S1A
Supplementary Table S1. Sample Ns used for the meta-analysis		Overall
		Cases	Controls	Total
Trama-type	African American (AA) datasets
military	NSS1-AA	306	664	970
military	NSS2-AA	191	151	342
military	PPDS-AA	97	570	667
civilian	COG-AA	53	625	678
civilian	FSCD-AA	173	422	595
civilian	GTP-AA	1092	2394	3486
military	MIR6-AA	572	550	1122
military	MRS-AA	38	188	226
civilian	YP-AA (GSD-AA)	393	2091	2484
civilian	AA Total of Civilian Cohort with Raw Genotype	1711	5532	7243
military	AA Total of Military Cohort with Summary Stats	1204	2123	3327
	AA - TOTAL	2915	7655	10570
	European Ancestry (EA) datasets
military	NSS1-EA	1245	2291	3536
military	NSS2-EA	895	618	1513
military	PPDS-EA	672	3335	4007
civilian	COG-EA	105	1713	1818
civilian	FSCD-EA	118	432	550
civilian	GTP-EA	66	84	150
military	MIR6-EA	429	412	841
military	MRS-EA	310	2202	2512
military	NCPTSD	437	215	652
civilian	NHS - EA	564	729	1293
military	ONG	111	109	220
civilian	Y-P-EA (GSD-EA)	284	1217	1501
civilian	EA Total of Civilian Cohort with Raw Genotype	1137	4175	5312
military	EA Total of Military Cohort with Summary Stats	4099	9182	13281
	TOTAL_EA	5236	13357	18593
	Latino/Hispanic datasets
military	NSS1-LA	306	697	1003
military	NSS2-LA	224	186	410
military	PPDS-LA	178	1064	1242
military	MRS-LA	98	598	696
	TOTAL_LA	806	2545	3351
	South African datasets
civilian	SAFR 1-SA	79	148	227
civilian	SAFR 2-SA	51	106	157
	TOTAL-SA	130	254	384
civilian	Total of Civilian Cohort with Raw Genotype	2978	9961	12939
military	Total of Military Cohort with Summary Stats	6109	13850	19959
	TOTAL	9087	23811	32898
	DNHS=Detroit Neighborhood Health Study, FSCD=Family Study of Cocaine Dependence, MRS=Marine Resiliency Study, COG=Collaborative Genetic Study of Nicotine Dependence, GTP=Grady Trauma Project, Y-P=Yale-Penn Study (previously known as Genetics of Substance Dependence, GSD), MIR6=Mid-Atlantic Mental Illness Research Education and Clinical Center PTSD Study, NHS=Nurses Health Study II, ONG=Ohio Natio…

### Sheet: Table S1B
Supplementary Table S1. Sample Ns used for the meta-analysis		Males				Females
		Cases	Controls	Total	%	Cases	Controls	Total	%
Trama-type	African American (AA) datasets
military	NSS1	210	825	1035	0.721254	118	282	400	0.278746
military	NSS2	129	154	283	0.665882	73	69	142	0.334118
military	PPDS	92	750	842	1	N/A	N/A	0	N/A
civilian	COGB	N/A	N/A	0	N/A	N/A	N/A	0	N/A
civilian	FSCD	71	230	301	0.501667	88	211	299	0.498333
civilian	GTPC	371	902	1273	0.256757	1175	2510	3685	0.743243
military	MIRE	378	381	759	0.683784	188	163	351	0.316216
military	MRSC	39	193	232	1	0	0	0	0
military	NCPT	30	23	53	1	N/A	N/A	0	N/A
civilian	SAFR	0	0	0	0	77	139	216	1
civilian	GSDC	168	1201	1369	0.549799	182	939	1121	0.450201
civilian	AA Total of Civilian Cohort with Raw Genotype	610	2333	2943	0.356123	1522	3799	5321	0.643877
military	AA Total of Military Cohort with Summary Stats	878	2326	3204	0.782036	379	514	893	0.217964
	AA - TOTAL	1488	4659	6147	0.49729	1901	4313	6214	0.50271
	European Ancestry (EA) datasets
military	NSS1	1028	3148	4176	0.861031	236	438	674	0.138969
military	NSS2	752	784	1536	0.826695	157	165	322	0.173305
military	PPDS	637	4116	4753	0.95904	39	164	203	0.0409605
civilian	COGA	N/A	N/A	0	N/A	N/A	N/A	0	N/A
civilian	COGB	N/A	N/A	0	N/A	N/A	N/A	0	N/A
civilian	FSCD	45	230	275	0.502742	66	206	272	0.497258
civilian	GTPC	N/A	N/A	0	N/A	61	58	119	1
military	MIRE	343	343	686	0.833536	75	62	137	0.166464
military	MRSC	304	2197	2501	1	N/A	N/A	0	N/A
military	NCPT	215	84	299	0.64859	84	78	162	0.35141
civilian	NHS2	0	0	0	0	579	741	1320	1
military	ONGA	88	82	170	1	N/A	N/A	0	0
civilian	GSDC	100	785	885	0.59396	163	442	605	0.40604
civilian	EA Total of Civilian Cohort with Raw Genotype	145	1015	1160	0.333717	869	1447	2316	0.666283
military	EA Total of Military Cohort with Summary Stats	3367	10754	14121	0.904091	591	907	1498	0.0959088
	TOTAL_EA	3512	11769	15281	0.800262	1460	2354	3814	0.199738
	Latino/Hispanic datasets
military	NSS1	97	422	519	1	N/A	N/A	0	0
military	NSS2	83	101	184	1	N/A	N/A	0	0
military	PPDS	72	634	706	1	N/A	N/A	0	0
military	MRSC	81	533	614	1	N/A	N/A	0	0
	TOTAL_LA	333	1690	2023	1	0	0	0	0
	South African datasets
	TOTAL-SA			0				0
civilian	Total of Civilian Cohort with Raw Genotype	755	3348	4103	0.349489	2391	5246	7637	0.650511
military	Total of Military Cohort with Summary Stats	4578	14770	19348	0.890013	970	1421	2391	0.109987
	TOTAL	5333	18118	23451	0.700469	3361	6667	10028	0.299531
	DNHS=Detroit Neighborhood Health Study, FSCD=Family Study of Cocaine Dependence, MRS=Marine Resiliency Study, COG=Collaborative Genetic Study of Nicotine Dependence, GTP=Grady Trauma Project, Y-P=Yale-Penn Study (previously known as Genetics of Substance Dependence, GSD), MIR6=Mid-Atlantic Mental Illness Research Education and Clinical Center PTSD Study, NHS=Nurses Health Study II, ONG=Ohio Natio…
