## Supplemental Table 3 for "Analysis of Genetically Regulated Gene Expression identifies a trauma type specific PTSD gene, SNRNP35"

### Sheet: A. Enrichment
Set a	Set b	Tissue	N nominal set a	N still nominal in setb	proportion
civ_coh_females_8_2391	civ_coh_males_5_755	Adipose_Subcutaneous_1.txt	424	61	14.3868	2.00701e-13
civ_coh_females_8_2391	civ_coh_males_5_755	Adrenal_Gland_1.txt	392	56	14.2857	2.49057e-12
civ_coh_females_8_2391	civ_coh_males_5_755	Artery_Aorta_1.txt	401	61	15.212	1.60772e-14
civ_coh_females_8_2391	civ_coh_males_5_755	Artery_Coronary_1.txt	368	52	14.1304	2.20168e-11
civ_coh_females_8_2391	civ_coh_males_5_755	Artery_Tibial_1.txt	427	74	17.3302	1.56782e-20
civ_coh_females_8_2391	civ_coh_males_5_755	Brain_Anterior_Cingulate_Cortex_BA24_1.txt	374	51	13.6364	1.24656e-10
civ_coh_females_8_2391	civ_coh_males_5_755	Brain_Caudate_Basal_Ganglia_1.txt	388	52	13.4021	1.56185e-10
civ_coh_females_8_2391	civ_coh_males_5_755	Brain_Cerebellar_Hemisphere_1.txt	371	45	12.1294	5.87196e-08
civ_coh_females_8_2391	civ_coh_males_5_755	Brain_Cerebellum_1.txt	418	59	14.1148	1.10912e-12
civ_coh_females_8_2391	civ_coh_males_5_755	Brain_Cortex_1.txt	360	59	16.3889	1.44527e-15
civ_coh_females_8_2391	civ_coh_males_5_755	Brain_Frontal_Cortex_BA9_1.txt	387	49	12.6615	3.49475e-09
civ_coh_females_8_2391	civ_coh_males_5_755	Brain_Hippocampus_1.txt	327	53	16.208	6.0076e-14
civ_coh_females_8_2391	civ_coh_males_5_755	Brain_Hypothalamus_1.txt	357	48	13.4454	6.86492e-10
civ_coh_females_8_2391	civ_coh_males_5_755	Brain_Nucleus_Accumbens_Basal_Ganglia_1.txt	376	62	16.4894	2.09972e-16
civ_coh_females_8_2391	civ_coh_males_5_755	Brain_Putamen_Basal_Ganglia_1.txt	366	53	14.4809	5.53815e-12
civ_coh_females_8_2391	civ_coh_males_5_755	DLPFC_1.txt	405	63	15.5556	2.08975e-15
civ_coh_females_8_2391	civ_coh_males_5_755	Heart_Atrial_Appendage_1.txt	418	59	14.1148	1.10912e-12
civ_coh_females_8_2391	civ_coh_males_5_755	Heart_Left_Ventricle_1.txt	387	59	15.2455	3.8603e-14
civ_coh_females_8_2391	civ_coh_males_5_755	Nerve_Tibial_1.txt	466	64	13.7339	4.47762e-13
civ_coh_females_8_2391	civ_coh_males_5_755	Pituitary_1.txt	396	69	17.4242	2.1799e-19
civ_coh_females_8_2391	civ_coh_males_5_755	Thyroid_1.txt	437	75	17.1625	1.568e-20
civ_coh_females_8_2391	civ_coh_males_5_755	Whole_Blood_1.txt	425	51	12	1.0784e-08
civ_coh_females_8_2391	mil_coh_females_8_970	Adipose_Subcutaneous_1.txt	424	15	3.53774	0.181803
civ_coh_females_8_2391	mil_coh_females_8_970	Adrenal_Gland_1.txt	392	23	5.86735	0.416214
civ_coh_females_8_2391	mil_coh_females_8_970	Artery_Aorta_1.txt	401	18	4.48878	0.731198
civ_coh_females_8_2391	mil_coh_females_8_970	Artery_Coronary_1.txt	368	19	5.16304	0.811386
civ_coh_females_8_2391	mil_coh_females_8_970	Artery_Tibial_1.txt	427	27	6.32319	0.220178
civ_coh_females_8_2391	mil_coh_females_8_970	Brain_Anterior_Cingulate_Cortex_BA24_1.txt	375	19	5.06667	0.905595
civ_coh_females_8_2391	mil_coh_females_8_970	Brain_Caudate_Basal_Ganglia_1.txt	388	15	3.86598	0.351796
civ_coh_females_8_2391	mil_coh_females_8_970	Brain_Cerebellar_Hemisphere_1.txt	371	13	3.50404	0.231821
civ_coh_females_8_2391	mil_coh_females_8_970	Brain_Cerebellum_1.txt	418	20	4.78469	1
civ_coh_females_8_2391	mil_coh_females_8_970	Brain_Cortex_1.txt	359	17	4.73538	1
civ_coh_females_8_2391	mil_coh_females_8_970	Brain_Frontal_Cortex_BA9_1.txt	387	18	4.65116	0.906868
civ_coh_females_8_2391	mil_coh_females_8_970	Brain_Hippocampus_1.txt	328	20	6.09756	0.372961
civ_coh_females_8_2391	mil_coh_females_8_970	Brain_Hypothalamus_1.txt	357	20	5.60224	0.544583
civ_coh_females_8_2391	mil_coh_females_8_970	Brain_Nucleus_Accumbens_Basal_Ganglia_1.txt	375	22	5.86667	0.407109
civ_coh_females_8_2391	mil_coh_females_8_970	Brain_Putamen_Basal_Ganglia_1.txt	366	18	4.91803	1
civ_coh_females_8_2391	mil_coh_females_8_970	DLPFC_1.txt	406	13	3.20197	0.109688
civ_coh_females_8_2391	mil_coh_females_8_970	Heart_Atrial_Appendage_1.txt	419	14	3.34129	0.143489
civ_coh_females_8_2391	mil_coh_females_8_970	Heart_Left_Ventricle_1.txt	388	14	3.60825	0.243542
civ_coh_females_8_2391	mil_coh_females_8_970	Nerve_Tibial_1.txt	466	14	3.00429	0.0544625
civ_coh_females_8_2391	mil_coh_females_8_970	Pituitary_1.txt	396	19	4.79798	1
civ_coh_females_8_2391	mil_coh_females_8_970	Thyroid_1.txt	437	14	3.20366	0.0982963
civ_coh_females_8_2391	mil_coh_females_8_970	Whole_Blood_1.txt	425	19	4.47059	0.737897
civ_coh_females_8_2391	mil_coh_males_17_4578	Adipose_Subcutaneous_1.txt	424	16	3.77358	0.314207
civ_coh_females_8_2391	mil_coh_males_17_4578	Adrenal_Gland_1.txt	392	14	3.57143	0.244705
civ_coh_females_8_2391	mil_coh_males_17_4578	Artery_Aorta_1.txt	401	16	3.99002	0.421935
civ_coh_females_8_2391	mil_coh_males_17_4578	Artery_Coronary_1.txt	368	16	4.34783	0.718766
civ_coh_females_8_2391	mil_coh_males_17_4578	Artery_Tibial_1.txt	427	17	3.98126	0.375429
civ_coh_females_8_2391	mil_coh_males_17_4578	Brain_Anterior_Cingulate_Cortex_BA24_1.txt	375	11	2.93333	0.0741061
civ_coh_females_8_2391	mil_coh_males_17_4578	Brain_Caudate_Basal_Ganglia_1.txt	389	14	3.59897	0.243738
civ_coh_females_8_2391	mil_coh_males_17_4578	Brain_Cerebellar_Hemisphere_1.txt	371	22	5.92992	0.402977
civ_coh_females_8_2391	mil_coh_males_17_4578	Brain_Cerebellum_1.txt	418	20	4.78469	1
civ_coh_females_8_2391	mil_coh_males_17_4578	Brain_Cortex_1.txt	359	13	3.62117	0.275008
civ_coh_females_8_2391	mil_coh_males_17_4578	Brain_Frontal_Cortex_BA9_1.txt	387	12	3.10078	0.100934
civ_coh_females_8_2391	mil_coh_males_17_4578	Brain_Hippocampus_1.txt	327	15	4.58716	0.898667
civ_coh_females_8_2391	mil_coh_males_17_4578	Brain_Hypothalamus_1.txt	357	13	3.64146	0.274717
civ_coh_females_8_2391	mil_coh_males_17_4578	Brain_Nucleus_Accumbens_Basal_Ganglia_1.txt	375	8	2.13333	0.0085276
civ_coh_females_8_2391	mil_coh_males_17_4578	Brain_Putamen_Basal_Ganglia_1.txt	366	12	3.27869	0.14926
civ_coh_females_8_2391	mil_coh_males_17_4578	DLPFC_1.txt	405	23	5.67901	0.493916
civ_coh_females_8_2391	mil_coh_males_17_4578	Heart_Atrial_Appendage_1.txt	419	12	2.86396	0.0430981
civ_coh_females_8_2391	mil_coh_males_17_4578	Heart_Left_Ventricle_1.txt	388	8	2.06186	0.00488085
civ_coh_females_8_2391	mil_coh_males_17_4578	Nerve_Tibial_1.txt	466	23	4.93562	1
civ_coh_females_8_2391	mil_coh_males_17_4578	Pituitary_1.txt	396	15	3.78788	0.300518
civ_coh_females_8_2391	mil_coh_males_17_4578	Thyroid_1.txt	437	22	5.03432	0.91268
civ_coh_females_8_2391	mil_coh_males_17_4578	Whole_Blood_1.txt	425	24	5.64706	0.504245
civ_coh_males_5_755	civ_coh_females_8_2391	Adipose_Subcutaneous_1.txt	392	61	15.5612	5.62408e-15
civ_coh_males_5_755	civ_coh_females_8_2391	Adrenal_Gland_1.txt	373	56	15.0134	3.19302e-13
civ_coh_males_5_755	civ_coh_females_8_2391	Artery_Aorta_1.txt	349	61	17.4785	2.12683e-17
civ_coh_males_5_755	civ_coh_females_8_2391	Artery_Coronary_1.txt	366	52	14.2077	1.79295e-11
civ_coh_males_5_755	civ_coh_females_8_2391	Artery_Tibial_1.txt	404	74	18.3168	5.51302e-22
civ_coh_males_5_755	civ_coh_females_8_2391	Brain_Anterior_Cingulate_Cortex_BA24_1.txt	321	51	15.8879	3.87194e-13
civ_coh_males_5_755	civ_coh_females_8_2391	Brain_Caudate_Basal_Ganglia_1.txt	343	52	15.1603	1.47693e-12
civ_coh_males_5_755	civ_coh_females_8_2391	Brain_Cerebellar_Hemisphere_1.txt	342	45	13.1579	4.49828e-09
civ_coh_males_5_755	civ_coh_females_8_2391	Brain_Cerebellum_1.txt	413	59	14.2857	6.63013e-13
civ_coh_males_5_755	civ_coh_females_8_2391	Brain_Cortex_1.txt	377	59	15.6499	1.19275e-14
civ_coh_males_5_755	civ_coh_females_8_2391	Brain_Frontal_Cortex_BA9_1.txt	353	49	13.881	1.51952e-10
civ_coh_males_5_755	civ_coh_females_8_2391	Brain_Hippocampus_1.txt	341	53	15.5425	3.34087e-13
civ_coh_males_5_755	civ_coh_females_8_2391	Brain_Hypothalamus_1.txt	354	48	13.5593	5.16106e-10
civ_coh_males_5_755	civ_coh_females_8_2391	Brain_Nucleus_Accumbens_Basal_Ganglia_1.txt	363	62	17.0799	3.71463e-17
civ_coh_males_5_755	civ_coh_females_8_2391	Brain_Putamen_Basal_Ganglia_1.txt	367	53	14.4414	6.15772e-12
civ_coh_males_5_755	civ_coh_females_8_2391	DLPFC_1.txt	398	63	15.8291	9.00378e-16
civ_coh_males_5_755	civ_coh_females_8_2391	Heart_Atrial_Appendage_1.txt	370	59	15.9459	5.09243e-15
civ_coh_males_5_755	civ_coh_females_8_2391	Heart_Left_Ventricle_1.txt	368	59	16.0326	3.97507e-15
civ_coh_males_5_755	civ_coh_females_8_2391	Nerve_Tibial_1.txt	463	64	13.8229	3.33752e-13
civ_coh_males_5_755	civ_coh_females_8_2391	Pituitary_1.txt	351	69	19.6581	2.13975e-22
civ_coh_males_5_755	civ_coh_females_8_2391	Thyroid_1.txt	413	75	18.1598	4.99844e-22
civ_coh_males_5_755	civ_coh_females_8_2391	Whole_Blood_1.txt	420	51	12.1429	7.48466e-09
civ_coh_males_5_755	mil_coh_females_8_970	Adipose_Subcutaneous_1.txt	392	28	7.14286	0.0622663
civ_coh_males_5_755	mil_coh_females_8_970	Adrenal_Gland_1.txt	373	15	4.02145	0.474881
civ_coh_males_5_755	mil_coh_females_8_970	Artery_Aorta_1.txt	349	8	2.29226	0.018625
civ_coh_males_5_755	mil_coh_females_8_970	Artery_Coronary_1.txt	366	11	3.00546	0.0916241
civ_coh_males_5_755	mil_coh_females_8_970	Artery_Tibial_1.txt	404	12	2.9703	0.0665888
civ_coh_males_5_755	mil_coh_females_8_970	Brain_Anterior_Cingulate_Cortex_BA24_1.txt	321	21	6.54206	0.199502
civ_coh_males_5_755	mil_coh_females_8_970	Brain_Caudate_Basal_Ganglia_1.txt	343	12	3.49854	0.262664
civ_coh_males_5_755	mil_coh_females_8_970	Brain_Cerebellar_Hemisphere_1.txt	343	11	3.207	0.137474
civ_coh_males_5_755	mil_coh_females_8_970	Brain_Cerebellum_1.txt	413	21	5.08475	0.909918
civ_coh_males_5_755	mil_coh_females_8_970	Brain_Cortex_1.txt	377	11	2.91777	0.0746036
civ_coh_males_5_755	mil_coh_females_8_970	Brain_Frontal_Cortex_BA9_1.txt	353	11	3.11615	0.112147
civ_coh_males_5_755	mil_coh_females_8_970	Brain_Hippocampus_1.txt	343	10	2.91545	0.0819289
civ_coh_males_5_755	mil_coh_females_8_970	Brain_Hypothalamus_1.txt	354	12	3.38983	0.180495
civ_coh_males_5_755	mil_coh_females_8_970	Brain_Nucleus_Accumbens_Basal_Ganglia_1.txt	363	12	3.30579	0.149041
civ_coh_males_5_755	mil_coh_females_8_970	Brain_Putamen_Basal_Ganglia_1.txt	367	16	4.35967	0.718443
civ_coh_males_5_755	mil_coh_females_8_970	DLPFC_1.txt	398	17	4.27136	0.644364
civ_coh_males_5_755	mil_coh_females_8_970	Heart_Atrial_Appendage_1.txt	370	19	5.13514	0.904726
civ_coh_males_5_755	mil_coh_females_8_970	Heart_Left_Ventricle_1.txt	368	14	3.80435	0.338949
civ_coh_males_5_755	mil_coh_females_8_970	Nerve_Tibial_1.txt	463	18	3.88769	0.335856
civ_coh_males_5_755	mil_coh_females_8_970	Pituitary_1.txt	351	13	3.7037	0.325966
civ_coh_males_5_755	mil_coh_females_8_970	Thyroid_1.txt	413	19	4.60048	0.821191
civ_coh_males_5_755	mil_coh_females_8_970	Whole_Blood_1.txt	420	22	5.2381	0.822296
civ_coh_males_5_755	mil_coh_males_17_4578	Adipose_Subcutaneous_1.txt	392	14	3.57143	0.244705
civ_coh_males_5_755	mil_coh_males_17_4578	Adrenal_Gland_1.txt	373	17	4.55764	0.811995
civ_coh_males_5_755	mil_coh_males_17_4578	Artery_Aorta_1.txt	349	14	4.01146	0.461697
civ_coh_males_5_755	mil_coh_males_17_4578	Artery_Coronary_1.txt	366	22	6.01093	0.338524
civ_coh_males_5_755	mil_coh_males_17_4578	Artery_Tibial_1.txt	404	19	4.70297	0.908977
civ_coh_males_5_755	mil_coh_males_17_4578	Brain_Anterior_Cingulate_Cortex_BA24_1.txt	321	18	5.60748	0.60714
civ_coh_males_5_755	mil_coh_males_17_4578	Brain_Caudate_Basal_Ganglia_1.txt	343	11	3.207	0.137474
civ_coh_males_5_755	mil_coh_males_17_4578	Brain_Cerebellar_Hemisphere_1.txt	343	23	6.70554	0.170553
civ_coh_males_5_755	mil_coh_males_17_4578	Brain_Cerebellum_1.txt	413	22	5.32688	0.734311
civ_coh_males_5_755	mil_coh_males_17_4578	Brain_Cortex_1.txt	377	19	5.03979	0.906029
civ_coh_males_5_755	mil_coh_males_17_4578	Brain_Frontal_Cortex_BA9_1.txt	353	13	3.68272	0.326745
civ_coh_males_5_755	mil_coh_males_17_4578	Brain_Hippocampus_1.txt	343	14	4.08163	0.534696
civ_coh_males_5_755	mil_coh_males_17_4578	Brain_Hypothalamus_1.txt	354	7	1.9774	0.00671881
civ_coh_males_5_755	mil_coh_males_17_4578	Brain_Nucleus_Accumbens_Basal_Ganglia_1.txt	363	15	4.13223	0.546249
civ_coh_males_5_755	mil_coh_males_17_4578	Brain_Putamen_Basal_Ganglia_1.txt	367	17	4.63215	0.904359
civ_coh_males_5_755	mil_coh_males_17_4578	DLPFC_1.txt	399	28	7.01754	0.0831285
civ_coh_males_5_755	mil_coh_males_17_4578	Heart_Atrial_Appendage_1.txt	370	14	3.78378	0.339255
civ_coh_males_5_755	mil_coh_males_17_4578	Heart_Left_Ventricle_1.txt	368	9	2.44565	0.022203
civ_coh_males_5_755	mil_coh_males_17_4578	Nerve_Tibial_1.txt	463	21	4.53564	0.748816
civ_coh_males_5_755	mil_coh_males_17_4578	Pituitary_1.txt	351	7	1.9943	0.00658569
civ_coh_males_5_755	mil_coh_males_17_4578	Thyroid_1.txt	413	18	4.35835	0.651103
civ_coh_males_5_755	mil_coh_males_17_4578	Whole_Blood_1.txt	420	17	4.04762	0.433091
mil_coh_females_8_970	civ_coh_females_8_2391	Adipose_Subcutaneous_1.txt	493	15	3.0426	0.0486507
mil_coh_females_8_970	civ_coh_females_8_2391	Adrenal_Gland_1.txt	422	23	5.45024	0.654262
mil_coh_females_8_970	civ_coh_females_8_2391	Artery_Aorta_1.txt	399	18	4.51128	0.731142
mil_coh_females_8_970	civ_coh_females_8_2391	Artery_Coronary_1.txt	350	19	5.42857	0.711911
mil_coh_females_8_970	civ_coh_females_8_2391	Artery_Tibial_1.txt	461	27	5.85683	0.391507
mil_coh_females_8_970	civ_coh_females_8_2391	Brain_Anterior_Cingulate_Cortex_BA24_1.txt	382	19	4.97382	1
mil_coh_females_8_970	civ_coh_females_8_2391	Brain_Caudate_Basal_Ganglia_1.txt	381	15	3.93701	0.409922
mil_coh_females_8_970	civ_coh_females_8_2391	Brain_Cerebellar_Hemisphere_1.txt	372	13	3.49462	0.232238
mil_coh_females_8_970	civ_coh_females_8_2391	Brain_Cerebellum_1.txt	418	20	4.78469	1
mil_coh_females_8_970	civ_coh_females_8_2391	Brain_Cortex_1.txt	375	17	4.53333	0.812236
mil_coh_females_8_970	civ_coh_females_8_2391	Brain_Frontal_Cortex_BA9_1.txt	388	18	4.63918	0.906969
mil_coh_females_8_970	civ_coh_females_8_2391	Brain_Hippocampus_1.txt	346	20	5.78035	0.459857
mil_coh_females_8_970	civ_coh_females_8_2391	Brain_Hypothalamus_1.txt	348	20	5.74713	0.536911
mil_coh_females_8_970	civ_coh_females_8_2391	Brain_Nucleus_Accumbens_Basal_Ganglia_1.txt	379	22	5.80475	0.477847
mil_coh_females_8_970	civ_coh_females_8_2391	Brain_Putamen_Basal_Ganglia_1.txt	401	18	4.48878	0.731198
mil_coh_females_8_970	civ_coh_females_8_2391	DLPFC_1.txt	463	13	2.80778	0.031945
mil_coh_females_8_970	civ_coh_females_8_2391	Heart_Atrial_Appendage_1.txt	363	14	3.85675	0.397779
mil_coh_females_8_970	civ_coh_females_8_2391	Heart_Left_Ventricle_1.txt	450	14	3.11111	0.0657584
mil_coh_females_8_970	civ_coh_females_8_2391	Nerve_Tibial_1.txt	473	14	2.95983	0.0440108
mil_coh_females_8_970	civ_coh_females_8_2391	Pituitary_1.txt	389	19	4.88432	1
mil_coh_females_8_970	civ_coh_females_8_2391	Thyroid_1.txt	458	14	3.05677	0.053652
mil_coh_females_8_970	civ_coh_females_8_2391	Whole_Blood_1.txt	430	19	4.4186	0.658464
mil_coh_females_8_970	civ_coh_males_5_755	Adipose_Subcutaneous_1.txt	493	28	5.67951	0.468882
mil_coh_females_8_970	civ_coh_males_5_755	Adrenal_Gland_1.txt	422	15	3.5545	0.217446
mil_coh_females_8_970	civ_coh_males_5_755	Artery_Aorta_1.txt	399	8	2.00501	0.0037596
mil_coh_females_8_970	civ_coh_males_5_755	Artery_Coronary_1.txt	350	11	3.14286	0.138987
mil_coh_females_8_970	civ_coh_males_5_755	Artery_Tibial_1.txt	460	12	2.6087	0.0178256
mil_coh_females_8_970	civ_coh_males_5_755	Brain_Anterior_Cingulate_Cortex_BA24_1.txt	381	21	5.51181	0.637171
mil_coh_females_8_970	civ_coh_males_5_755	Brain_Caudate_Basal_Ganglia_1.txt	381	12	3.14961	0.100202
mil_coh_females_8_970	civ_coh_males_5_755	Brain_Cerebellar_Hemisphere_1.txt	372	11	2.95699	0.0736624
mil_coh_females_8_970	civ_coh_males_5_755	Brain_Cerebellum_1.txt	418	21	5.02392	0.910824
mil_coh_females_8_970	civ_coh_males_5_755	Brain_Cortex_1.txt	375	11	2.93333	0.0741061
mil_coh_females_8_970	civ_coh_males_5_755	Brain_Frontal_Cortex_BA9_1.txt	388	11	2.83505	0.0474818
mil_coh_females_8_970	civ_coh_males_5_755	Brain_Hippocampus_1.txt	346	10	2.89017	0.0825065
mil_coh_females_8_970	civ_coh_males_5_755	Brain_Hypothalamus_1.txt	348	12	3.44828	0.217821
mil_coh_females_8_970	civ_coh_males_5_755	Brain_Nucleus_Accumbens_Basal_Ganglia_1.txt	379	12	3.16623	0.123643
mil_coh_females_8_970	civ_coh_males_5_755	Brain_Putamen_Basal_Ganglia_1.txt	401	16	3.99002	0.421935
mil_coh_females_8_970	civ_coh_males_5_755	DLPFC_1.txt	463	17	3.67171	0.239148
mil_coh_females_8_970	civ_coh_males_5_755	Heart_Atrial_Appendage_1.txt	363	19	5.23416	0.809221
mil_coh_females_8_970	civ_coh_males_5_755	Heart_Left_Ventricle_1.txt	450	14	3.11111	0.0657584
mil_coh_females_8_970	civ_coh_males_5_755	Nerve_Tibial_1.txt	473	18	3.8055	0.289947
mil_coh_females_8_970	civ_coh_males_5_755	Pituitary_1.txt	389	13	3.3419	0.161118
mil_coh_females_8_970	civ_coh_males_5_755	Thyroid_1.txt	458	19	4.14847	0.453796
mil_coh_females_8_970	civ_coh_males_5_755	Whole_Blood_1.txt	430	22	5.11628	0.911638
mil_coh_females_8_970	mil_coh_males_17_4578	Adipose_Subcutaneous_1.txt	493	20	4.0568	0.407385
mil_coh_females_8_970	mil_coh_males_17_4578	Adrenal_Gland_1.txt	422	20	4.73934	0.91107
mil_coh_females_8_970	mil_coh_males_17_4578	Artery_Aorta_1.txt	399	18	4.51128	0.731142
mil_coh_females_8_970	mil_coh_males_17_4578	Artery_Coronary_1.txt	350	10	2.85714	0.0655493
mil_coh_females_8_970	mil_coh_males_17_4578	Artery_Tibial_1.txt	461	23	4.98915	1
mil_coh_females_8_970	mil_coh_males_17_4578	Brain_Anterior_Cingulate_Cortex_BA24_1.txt	382	19	4.97382	1
mil_coh_females_8_970	mil_coh_males_17_4578	Brain_Caudate_Basal_Ganglia_1.txt	381	18	4.72441	0.906524
mil_coh_females_8_970	mil_coh_males_17_4578	Brain_Cerebellar_Hemisphere_1.txt	372	18	4.83871	1
mil_coh_females_8_970	mil_coh_males_17_4578	Brain_Cerebellum_1.txt	418	15	3.58852	0.216275
mil_coh_females_8_970	mil_coh_males_17_4578	Brain_Cortex_1.txt	375	15	4	0.475629
mil_coh_females_8_970	mil_coh_males_17_4578	Brain_Frontal_Cortex_BA9_1.txt	388	17	4.38144	0.725862
mil_coh_females_8_970	mil_coh_males_17_4578	Brain_Hippocampus_1.txt	346	14	4.04624	0.535843
mil_coh_females_8_970	mil_coh_males_17_4578	Brain_Hypothalamus_1.txt	348	19	5.45977	0.623831
mil_coh_females_8_970	mil_coh_males_17_4578	Brain_Nucleus_Accumbens_Basal_Ganglia_1.txt	379	17	4.48549	0.724453
mil_coh_females_8_970	mil_coh_males_17_4578	Brain_Putamen_Basal_Ganglia_1.txt	401	22	5.48628	0.645752
mil_coh_females_8_970	mil_coh_males_17_4578	DLPFC_1.txt	464	19	4.09483	0.454771
mil_coh_females_8_970	mil_coh_males_17_4578	Heart_Atrial_Appendage_1.txt	363	22	6.06061	0.334806
mil_coh_females_8_970	mil_coh_males_17_4578	Heart_Left_Ventricle_1.txt	450	25	5.55556	0.587571
mil_coh_females_8_970	mil_coh_males_17_4578	Nerve_Tibial_1.txt	473	23	4.86258	1
mil_coh_females_8_970	mil_coh_males_17_4578	Pituitary_1.txt	390	19	4.87179	1
mil_coh_females_8_970	mil_coh_males_17_4578	Thyroid_1.txt	458	29	6.33188	0.196862
mil_coh_females_8_970	mil_coh_males_17_4578	Whole_Blood_1.txt	430	23	5.34884	0.739186
mil_coh_males_17_4578	civ_coh_females_8_2391	Adipose_Subcutaneous_1.txt	426	16	3.75587	0.266976
mil_coh_males_17_4578	civ_coh_females_8_2391	Adrenal_Gland_1.txt	365	14	3.83562	0.398684
mil_coh_males_17_4578	civ_coh_females_8_2391	Artery_Aorta_1.txt	405	16	3.95062	0.423247
mil_coh_males_17_4578	civ_coh_females_8_2391	Artery_Coronary_1.txt	362	16	4.41989	0.717398
mil_coh_males_17_4578	civ_coh_females_8_2391	Artery_Tibial_1.txt	431	17	3.94432	0.375858
mil_coh_males_17_4578	civ_coh_females_8_2391	Brain_Anterior_Cingulate_Cortex_BA24_1.txt	352	11	3.125	0.112116
mil_coh_males_17_4578	civ_coh_females_8_2391	Brain_Caudate_Basal_Ganglia_1.txt	376	14	3.7234	0.287928
mil_coh_males_17_4578	civ_coh_females_8_2391	Brain_Cerebellar_Hemisphere_1.txt	378	22	5.82011	0.477203
mil_coh_males_17_4578	civ_coh_females_8_2391	Brain_Cerebellum_1.txt	419	20	4.77327	1
mil_coh_males_17_4578	civ_coh_females_8_2391	Brain_Cortex_1.txt	394	13	3.29949	0.132689
mil_coh_males_17_4578	civ_coh_females_8_2391	Brain_Frontal_Cortex_BA9_1.txt	354	12	3.38983	0.180495
mil_coh_males_17_4578	civ_coh_females_8_2391	Brain_Hippocampus_1.txt	335	15	4.47761	0.801502
mil_coh_males_17_4578	civ_coh_females_8_2391	Brain_Hypothalamus_1.txt	329	13	3.95137	0.448348
mil_coh_males_17_4578	civ_coh_females_8_2391	Brain_Nucleus_Accumbens_Basal_Ganglia_1.txt	364	8	2.1978	0.0109514
mil_coh_males_17_4578	civ_coh_females_8_2391	Brain_Putamen_Basal_Ganglia_1.txt	341	12	3.51906	0.261742
mil_coh_males_17_4578	civ_coh_females_8_2391	DLPFC_1.txt	506	23	4.54545	0.759096
mil_coh_males_17_4578	civ_coh_females_8_2391	Heart_Atrial_Appendage_1.txt	383	12	3.13316	0.10026
mil_coh_males_17_4578	civ_coh_females_8_2391	Heart_Left_Ventricle_1.txt	383	8	2.08877	0.00650625
mil_coh_males_17_4578	civ_coh_females_8_2391	Nerve_Tibial_1.txt	431	23	5.33643	0.739534
mil_coh_males_17_4578	civ_coh_females_8_2391	Pituitary_1.txt	358	15	4.18994	0.545646
mil_coh_males_17_4578	civ_coh_females_8_2391	Thyroid_1.txt	470	22	4.68085	0.832645
mil_coh_males_17_4578	civ_coh_females_8_2391	Whole_Blood_1.txt	460	24	5.21739	0.830121
mil_coh_males_17_4578	civ_coh_males_5_755	Adipose_Subcutaneous_1.txt	426	14	3.28638	0.118574
mil_coh_males_17_4578	civ_coh_males_5_755	Adrenal_Gland_1.txt	365	17	4.65753	0.904181
mil_coh_males_17_4578	civ_coh_males_5_755	Artery_Aorta_1.txt	405	14	3.45679	0.17124
mil_coh_males_17_4578	civ_coh_males_5_755	Artery_Coronary_1.txt	362	22	6.07735	0.333697
mil_coh_males_17_4578	civ_coh_males_5_755	Artery_Tibial_1.txt	430	19	4.4186	0.658464
mil_coh_males_17_4578	civ_coh_males_5_755	Brain_Anterior_Cingulate_Cortex_BA24_1.txt	352	18	5.11364	0.902372
mil_coh_males_17_4578	civ_coh_males_5_755	Brain_Caudate_Basal_Ganglia_1.txt	376	11	2.92553	0.0743347
mil_coh_males_17_4578	civ_coh_males_5_755	Brain_Cerebellar_Hemisphere_1.txt	378	23	6.08466	0.343174
mil_coh_males_17_4578	civ_coh_males_5_755	Brain_Cerebellum_1.txt	419	22	5.2506	0.822073
mil_coh_males_17_4578	civ_coh_males_5_755	Brain_Cortex_1.txt	393	19	4.83461	1
mil_coh_males_17_4578	civ_coh_males_5_755	Brain_Frontal_Cortex_BA9_1.txt	354	13	3.67232	0.327241
mil_coh_males_17_4578	civ_coh_males_5_755	Brain_Hippocampus_1.txt	335	14	4.1791	0.614919
mil_coh_males_17_4578	civ_coh_males_5_755	Brain_Hypothalamus_1.txt	329	7	2.12766	0.0152291
mil_coh_males_17_4578	civ_coh_males_5_755	Brain_Nucleus_Accumbens_Basal_Ganglia_1.txt	364	15	4.12088	0.546543
mil_coh_males_17_4578	civ_coh_males_5_755	Brain_Putamen_Basal_Ganglia_1.txt	341	17	4.98534	1
mil_coh_males_17_4578	civ_coh_males_5_755	DLPFC_1.txt	503	28	5.5666	0.538752
mil_coh_males_17_4578	civ_coh_males_5_755	Heart_Atrial_Appendage_1.txt	383	14	3.65535	0.2895
mil_coh_males_17_4578	civ_coh_males_5_755	Heart_Left_Ventricle_1.txt	383	9	2.34987	0.0133667
mil_coh_males_17_4578	civ_coh_males_5_755	Nerve_Tibial_1.txt	431	21	4.87239	1
mil_coh_males_17_4578	civ_coh_males_5_755	Pituitary_1.txt	357	7	1.96078	0.0049459
mil_coh_males_17_4578	civ_coh_males_5_755	Thyroid_1.txt	470	18	3.82979	0.289081
mil_coh_males_17_4578	civ_coh_males_5_755	Whole_Blood_1.txt	460	17	3.69565	0.238156
mil_coh_males_17_4578	mil_coh_females_8_970	Adipose_Subcutaneous_1.txt	426	20	4.69484	0.911268
mil_coh_males_17_4578	mil_coh_females_8_970	Adrenal_Gland_1.txt	365	20	5.47945	0.630758
mil_coh_males_17_4578	mil_coh_females_8_970	Artery_Aorta_1.txt	405	18	4.44444	0.731713
mil_coh_males_17_4578	mil_coh_females_8_970	Artery_Coronary_1.txt	362	10	2.76243	0.0525696
mil_coh_males_17_4578	mil_coh_females_8_970	Artery_Tibial_1.txt	431	23	5.33643	0.739534
mil_coh_males_17_4578	mil_coh_females_8_970	Brain_Anterior_Cingulate_Cortex_BA24_1.txt	352	19	5.39773	0.712892
mil_coh_males_17_4578	mil_coh_females_8_970	Brain_Caudate_Basal_Ganglia_1.txt	376	18	4.78723	1
mil_coh_males_17_4578	mil_coh_females_8_970	Brain_Cerebellar_Hemisphere_1.txt	378	18	4.7619	1
mil_coh_males_17_4578	mil_coh_females_8_970	Brain_Cerebellum_1.txt	419	15	3.57995	0.216482
mil_coh_males_17_4578	mil_coh_females_8_970	Brain_Cortex_1.txt	394	15	3.80711	0.35338
mil_coh_males_17_4578	mil_coh_females_8_970	Brain_Frontal_Cortex_BA9_1.txt	354	17	4.80226	1
mil_coh_males_17_4578	mil_coh_females_8_970	Brain_Hippocampus_1.txt	335	14	4.1791	0.614919
mil_coh_males_17_4578	mil_coh_females_8_970	Brain_Hypothalamus_1.txt	329	19	5.77508	0.525313
mil_coh_males_17_4578	mil_coh_females_8_970	Brain_Nucleus_Accumbens_Basal_Ganglia_1.txt	365	17	4.65753	0.904181
mil_coh_males_17_4578	mil_coh_females_8_970	Brain_Putamen_Basal_Ganglia_1.txt	341	22	6.45161	0.213168
mil_coh_males_17_4578	mil_coh_females_8_970	DLPFC_1.txt	508	19	3.74016	0.221289
mil_coh_males_17_4578	mil_coh_females_8_970	Heart_Atrial_Appendage_1.txt	383	22	5.74413	0.481005
mil_coh_males_17_4578	mil_coh_females_8_970	Heart_Left_Ventricle_1.txt	383	25	6.52742	0.160193
mil_coh_males_17_4578	mil_coh_females_8_970	Nerve_Tibial_1.txt	431	23	5.33643	0.739534
mil_coh_males_17_4578	mil_coh_females_8_970	Pituitary_1.txt	358	19	5.30726	0.716746
mil_coh_males_17_4578	mil_coh_females_8_970	Thyroid_1.txt	470	29	6.17021	0.243289
mil_coh_males_17_4578	mil_coh_females_8_970	Whole_Blood_1.txt	460	23	5	1

### Sheet: B. Correlations of pvalues
Row.names	CIV_F.r	CIV_F.pval	CIV_M.r	CIV_M.pval	MIL_F.r	MIL_F.pval	MIL_M.r	MIL_M.pval	name
CIV_F	1	NA	0.139784	0	0.00742177	0.440728	0.0159462	0.0976091	Adipose_Subcutaneous
CIV_F	1	NA	0.149128	0	0.0172322	0.0984552	0.0201704	0.0530898	Adrenal_Gland
CIV_F	1	NA	0.139935	0	-0.00179466	0.856999	-0.00145853	0.883569	Artery_Aorta
CIV_F	1	NA	0.133988	0	0.00392097	0.713248	0.0124247	0.244197	Artery_Coronary
CIV_F	1	NA	0.153862	0	0.00177884	0.854831	0.00987274	0.309889	Artery_Tibial
CIV_F	1	NA	0.144908	0	0.0117162	0.274666	0.0187147	0.0809861	Brain_Anterior_Cingulate_Cortex_BA24
CIV_F	1	NA	0.136355	0	0.00686656	0.513083	-0.0139394	0.184248	Brain_Caudate_Basal_Ganglia
CIV_F	1	NA	0.131104	0	0.00322504	0.754353	0.0101414	0.325126	Brain_Cerebellar_Hemisphere
CIV_F	1	NA	0.136812	0	0.00256187	0.798247	0.010647	0.288072	Brain_Cerebellum
CIV_F	1	NA	0.151907	0	-0.00725115	0.488955	0.00299459	0.775055	Brain_Cortex
CIV_F	1	NA	0.137229	0	0.0162745	0.122755	-0.00594202	0.57313	Brain_Frontal_Cortex_BA9
CIV_F	1	NA	0.133812	0	0.0198484	0.0675478	0.0111742	0.303451	Brain_Hippocampus
CIV_F	1	NA	0.130357	0	-0.0103331	0.340759	0.0246671	0.0229377	Brain_Hypothalamus
CIV_F	1	NA	0.14152	0	0.0209229	0.0489118	-0.0049526	0.641135	Brain_Nucleus_Accumbens_Basal_Ganglia
CIV_F	1	NA	0.130921	0	-0.00741518	0.489393	0.00889412	0.407019	Brain_Putamen_Basal_Ganglia
CIV_F	1	NA	0.122431	0	0.00392101	0.687033	-0.00396193	0.683943	DLPFC
CIV_F	1	NA	0.137361	0	-0.00900803	0.383942	0.0176473	0.0880508	Heart_Atrial_Appendage
CIV_F	1	NA	0.148017	0	0.0182768	0.0736912	0.00607694	0.552091	Heart_Left_Ventricle
CIV_F	1	NA	0.138992	0	-0.011455	0.221648	0.010352	0.26939	Nerve_Tibial
CIV_F	1	NA	0.142642	0	-0.00275612	0.792664	-0.0084635	0.419562	Pituitary
CIV_F	1	NA	0.136636	0	-0.00417615	0.659839	0.00831903	0.380608	Thyroid
CIV_F	1	NA	0.135459	0	0.00264052	0.790194	-0.00279552	0.778192	Whole_Blood
CIV_M	0.139784	0	1	NA	0.00130716	0.891992	0.0073927	0.44252	Adipose_Subcutaneous
CIV_M	0.149128	0	1	NA	0.00784637	0.451845	-0.00222135	0.831335	Adrenal_Gland
CIV_M	0.139935	0	1	NA	-0.00062753	0.94976	-0.0102262	0.304512	Artery_Aorta
CIV_M	0.133988	0	1	NA	0.000646474	0.951685	0.00795572	0.455869	Artery_Coronary
CIV_M	0.153862	0	1	NA	0.00772687	0.426768	0.00616314	0.526149	Artery_Tibial
CIV_M	0.144908	0	1	NA	0.00137111	0.898281	-0.00932996	0.384363	Brain_Anterior_Cingulate_Cortex_BA24
CIV_M	0.136355	0	1	NA	0.00413734	0.693521	0.0117676	0.26233	Brain_Caudate_Basal_Ganglia
CIV_M	0.131104	0	1	NA	-0.00779177	0.449653	-0.00615354	0.550479	Brain_Cerebellar_Hemisphere
CIV_M	0.136812	0	1	NA	0.00973006	0.331617	0.0192623	0.0545912	Brain_Cerebellum
CIV_M	0.151907	0	1	NA	0.00214627	0.837718	0.00610569	0.560123	Brain_Cortex
CIV_M	0.137229	0	1	NA	-0.00331533	0.753239	0.000150461	0.988617	Brain_Frontal_Cortex_BA9
CIV_M	0.133812	0	1	NA	-0.000813296	0.940297	0.00142358	0.895698	Brain_Hippocampus
CIV_M	0.130357	0	1	NA	0.00889458	0.412198	0.0155862	0.150712	Brain_Hypothalamus
CIV_M	0.14152	0	1	NA	-0.014463	0.173437	-0.00434809	0.682378	Brain_Nucleus_Accumbens_Basal_Ganglia
CIV_M	0.130921	0	1	NA	-0.000487051	0.963785	0.0264184	0.0137691	Brain_Putamen_Basal_Ganglia
CIV_M	0.122431	0	1	NA	-0.00916716	0.346222	0.00679441	0.485095	DLPFC
CIV_M	0.137361	0	1	NA	0.00065698	0.94937	-0.0183414	0.0762502	Heart_Atrial_Appendage
CIV_M	0.148017	0	1	NA	0.00648637	0.525628	-0.0094529	0.354976	Heart_Left_Ventricle
CIV_M	0.138992	0	1	NA	-0.00521229	0.578145	-0.00155757	0.868019	Nerve_Tibial
CIV_M	0.142642	0	1	NA	0.0123751	0.237895	-0.00690991	0.509891	Pituitary
CIV_M	0.136636	0	1	NA	-0.00170325	0.857538	-0.0148315	0.118004	Thyroid
CIV_M	0.135459	0	1	NA	0.0162972	0.100546	0.00615644	0.535043	Whole_Blood
MIL_F	0.00742177	0.440728	0.00130716	0.891992	1	NA	0.0100836	0.294879	Adipose_Subcutaneous
MIL_F	0.0172322	0.0984552	0.00784637	0.451845	1	NA	0.000518339	0.960362	Adrenal_Gland
MIL_F	-0.00179466	0.856999	-0.00062753	0.94976	1	NA	-0.000513842	0.958853	Artery_Aorta
MIL_F	0.00392097	0.713248	0.000646474	0.951685	1	NA	0.0130663	0.220688	Artery_Coronary
MIL_F	0.00177884	0.854831	0.00772687	0.426768	1	NA	0.0049069	0.613779	Artery_Tibial
MIL_F	0.0117162	0.274665	0.00137111	0.898281	1	NA	0.00478261	0.655668	Brain_Anterior_Cingulate_Cortex_BA24
MIL_F	0.00686656	0.513083	0.00413734	0.693521	1	NA	0.00941778	0.369687	Brain_Caudate_Basal_Ganglia
MIL_F	0.00322504	0.754353	-0.00779177	0.449653	1	NA	0.00920799	0.371639	Brain_Cerebellar_Hemisphere
MIL_F	0.00256187	0.798247	0.00973006	0.331617	1	NA	0.00534866	0.593564	Brain_Cerebellum
MIL_F	-0.00725115	0.488955	0.00214627	0.837718	1	NA	0.0165171	0.114956	Brain_Cortex
MIL_F	0.0162745	0.122755	-0.00331533	0.753239	1	NA	0.0139601	0.185566	Brain_Frontal_Cortex_BA9
MIL_F	0.0198484	0.0675478	-0.000813296	0.940297	1	NA	0.0205396	0.0585333	Brain_Hippocampus
MIL_F	-0.0103331	0.340759	0.00889458	0.412198	1	NA	0.0243765	0.0245973	Brain_Hypothalamus
MIL_F	0.0209229	0.0489118	-0.014463	0.173437	1	NA	0.0193301	0.0688498	Brain_Nucleus_Accumbens_Basal_Ganglia
MIL_F	-0.00741518	0.489393	-0.000487051	0.963785	1	NA	0.0280631	0.00888011	Brain_Putamen_Basal_Ganglia
MIL_F	0.00392101	0.687033	-0.00916716	0.346222	1	NA	0.00866331	0.373375	DLPFC
MIL_F	-0.00900803	0.383942	0.00065698	0.94937	1	NA	0.00380815	0.712825	Heart_Atrial_Appendage
MIL_F	0.0182768	0.0736912	0.00648637	0.525628	1	NA	0.00393182	0.700439	Heart_Left_Ventricle
MIL_F	-0.011455	0.221648	-0.00521229	0.578145	1	NA	0.0106157	0.257379	Nerve_Tibial
MIL_F	-0.00275612	0.792664	0.0123751	0.237895	1	NA	-0.00183298	0.861228	Pituitary
MIL_F	-0.00417615	0.659839	-0.00170325	0.857538	1	NA	0.0278382	0.00334084	Thyroid
MIL_F	0.00264052	0.790194	0.0162972	0.100546	1	NA	0.00589955	0.552217	Whole_Blood
MIL_M	0.0159462	0.0976091	0.0073927	0.44252	0.0100836	0.294879	1	NA	Adipose_Subcutaneous
MIL_M	0.0201704	0.0530898	-0.00222135	0.831335	0.000518339	0.960362	1	NA	Adrenal_Gland
MIL_M	-0.00145853	0.883569	-0.0102262	0.304512	-0.000513842	0.958853	1	NA	Artery_Aorta
MIL_M	0.0124247	0.244197	0.00795572	0.455869	0.0130663	0.220688	1	NA	Artery_Coronary
MIL_M	0.00987274	0.309889	0.00616314	0.526149	0.0049069	0.613779	1	NA	Artery_Tibial
MIL_M	0.0187147	0.0809861	-0.00932996	0.384363	0.00478261	0.655668	1	NA	Brain_Anterior_Cingulate_Cortex_BA24
MIL_M	-0.0139394	0.184248	0.0117676	0.26233	0.00941778	0.369687	1	NA	Brain_Caudate_Basal_Ganglia
MIL_M	0.0101414	0.325126	-0.00615354	0.550479	0.00920799	0.371639	1	NA	Brain_Cerebellar_Hemisphere
MIL_M	0.010647	0.288072	0.0192623	0.0545912	0.00534866	0.593564	1	NA	Brain_Cerebellum
MIL_M	0.00299459	0.775055	0.00610569	0.560123	0.0165171	0.114956	1	NA	Brain_Cortex
MIL_M	-0.00594202	0.57313	0.000150461	0.988617	0.0139601	0.185566	1	NA	Brain_Frontal_Cortex_BA9
MIL_M	0.0111742	0.303451	0.00142358	0.895698	0.0205396	0.0585333	1	NA	Brain_Hippocampus
MIL_M	0.0246671	0.0229377	0.0155862	0.150712	0.0243765	0.0245973	1	NA	Brain_Hypothalamus
MIL_M	-0.0049526	0.641135	-0.00434809	0.682378	0.0193301	0.0688498	1	NA	Brain_Nucleus_Accumbens_Basal_Ganglia
MIL_M	0.00889412	0.407019	0.0264184	0.0137691	0.0280631	0.00888011	1	NA	Brain_Putamen_Basal_Ganglia
MIL_M	-0.00396193	0.683943	0.00679441	0.485095	0.00866331	0.373375	1	NA	DLPFC
MIL_M	0.0176473	0.0880508	-0.0183414	0.0762502	0.00380815	0.712825	1	NA	Heart_Atrial_Appendage
MIL_M	0.00607694	0.552091	-0.0094529	0.354976	0.00393182	0.700439	1	NA	Heart_Left_Ventricle
MIL_M	0.010352	0.26939	-0.00155757	0.868019	0.0106157	0.257379	1	NA	Nerve_Tibial
MIL_M	-0.0084635	0.419562	-0.00690991	0.509891	-0.00183298	0.861228	1	NA	Pituitary
MIL_M	0.00831903	0.380609	-0.0148315	0.118004	0.0278382	0.00334084	1	NA	Thyroid
MIL_M	-0.00279552	0.778192	0.00615644	0.535043	0.00589955	0.552217	1	NA	Whole_Blood
