## Supplemental Table 9 for "Analysis of Genetically Regulated Gene Expression identifies a trauma type specific PTSD gene, SNRNP35"

### Sheet: pre-deployment
								All genes		GReX P < 0.05		GReX P < 0.01
File	Tissue	Samples (n)	Genes measured	FDR<0.05	FDR<0.1	P<0.01	P<0.05	R-value	P-value	R-value	P-value	R-value	P-value
Merged.predb00000003_GReX_tab_trans.txt	Brain_Hypothalamus	123	8549	0	0	67	342	-0.0252103	0.781945	-0.00978831	0.914431	-0.0940315	0.3009
Merged.predb00000004_GReX_tab_trans.txt	Artery_Aorta	123	10149	0	0	73	419	0.102047	0.26138	0.379747	1.47754e-05	0.487204	1.0998e-08
Merged.predb00000005_GReX_tab_trans.txt	Muscle_Skeletal	123	10420	0	0	79	421	0.112144	0.216852	0.280142	0.00169936	0.279889	0.00171657
Merged.predb00000006_GReX_tab_trans.txt	Brain_Cerebellar_Hemisphere	123	9449	0	0	69	407	0.00158114	0.986152	0.0775213	0.394071	0.414309	1.89915e-06
Merged.predb00000012_GReX_tab_trans.txt	Heart_Left_Ventricle	123	9654	0	0	71	397	0.0272552	0.764754	0.387967	9.26007e-06	0.387267	9.64036e-06
Merged.predb00000019_GReX_tab_trans.txt	Whole_Blood	123	10206	0	0	81	429	0.178873	0.047755	0.453446	1.3878e-07	0.542443	9.13656e-11
Merged.predb00000022_GReX_tab_trans.txt	Pituitary	123	8873	0	0	20	160	-0.00210285	0.981584	-0.247795	0.00572109	0.1663	0.0660107
Merged.predb00000023_GReX_tab_trans.txt	Brain_Cortex	123	9160	0	0	83	376	0.00470192	0.958836	0.186137	0.0392713	0.229983	0.0104976
Merged.predb00000024_GReX_tab_trans.txt	Brain_Putamen_Basal_Ganglia	123	8757	0	0	74	399	-0.0117937	0.896988	-0.000750762	0.993424	0.31465	0.000393393
Merged.predb00000025_GReX_tab_trans.txt	Brain_Hippocampus	123	8533	0	0	69	369	-0.00107112	0.990619	0.142839	0.115007	0.23932	0.00767714
Merged.predb00000029_GReX_tab_trans.txt	Small_Intestine_Terminal_Ileum	123	8853	0	0	67	381	0.00624387	0.945355	0.119196	0.189136	0.131433	0.147318
Merged.predb00000030_GReX_tab_trans.txt	Liver	123	8555	0	0	56	346	0.000422648	0.996298	0.175321	0.0524284	0.422313	1.14194e-06
Merged.predb00000031_GReX_tab_trans.txt	Colon_Transverse	123	9545	0	0	54	380	0.0957757	0.291982	0.405242	3.3269e-06	0.61943	2.2124e-14
Merged.predb00000032_GReX_tab_trans.txt	Esophagus_Mucosa	123	10769	0	0	77	470	0.0483738	0.595193	0.276934	0.00192951	0.504429	2.70363e-09
Merged.predb00000033_GReX_tab_trans.txt	Lung	123	10483	0	0	77	419	0.146985	0.104733	0.435545	4.78358e-07	0.447484	2.11229e-07
Merged.predb00000034_GReX_tab_trans.txt	Colon_Sigmoid	123	9360	0	0	75	386	-0.00963805	0.915739	0.212631	0.0182169	-0.0098582	0.913822
Merged.predb00000039_GReX_tab_trans.txt	Brain_Nucleus_Accumbens_Basal_Ganglia	123	8911	0	0	74	391	0.0150795	0.868518	0.258087	0.0039504	0.188126	0.037182
Merged.predb00000040_GReX_tab_trans.txt	Nerve_Tibial	123	11438	0	0	82	457	0.12502	0.168267	0.303883	0.000633168	0.373406	2.10069e-05
Merged.predb00000042_GReX_tab_trans.txt	Spleen	123	9362	0	0	69	369	-0.0108014	0.905613	0.371894	2.28217e-05	0.564788	1.01501e-11
Merged.predb00000045_GReX_tab_trans.txt	Ovary	123	8677	0	0	71	355	0.0079512	0.930446	0.125906	0.165249	0.150333	0.0969757
Merged.predb00000046_GReX_tab_trans.txt	Stomach	123	9416	0	0	58	371	0.0904162	0.319948	0.279825	0.00172093	0.120317	0.184978
Merged.predb00000047_GReX_tab_trans.txt	Esophagus_Gastroesophageal_Junction	123	9351	0	0	69	378	0.0134106	0.88296	0.156876	0.0831276	0.0799649	0.379289
Merged.predb00000048_GReX_tab_trans.txt	Testis	123	11319	0	0	86	449	0.0534105	0.557391	0.0668385	0.462627	-0.0494398	0.587097
Merged.predb00000050_GReX_tab_trans.txt	Artery_Tibial	123	10645	0	1 (ZBTB5)	62	394	0.121803	0.179572	0.239285	0.00768646	0.0943804	0.299102
Merged.predb00000051_GReX_tab_trans.txt	Adrenal_Gland	123	9287	0	0	67	362	0.0347814	0.702519	0.2127	0.0181784	0.24875	0.00553112
Merged.predb00000052_GReX_tab_trans.txt	Cross_Tissue	123	13567	0	1 (HYLS1)	102	512	0.143366	0.113659	0.416228	1.6831e-06	0.66465	5.19304e-17
Merged.predb00000053_GReX_tab_trans.txt	Brain_Caudate_Basal_Ganglia	123	9144	0	0	71	387	6.65684e-05	0.999417	0.174401	0.0536985	0.397839	5.19513e-06
Merged.predb00000057_GReX_tab_trans.txt	Artery_Coronary	123	8869	0	0	69	364	-0.00508979	0.955443	0.301877	0.000690521	0.256261	0.00422326
Merged.predb00000062_GReX_tab_trans.txt	Cells_EBV_Transformed_Lymphocytes	123	9239	0	0	76	382	-0.00599383	0.94754	0.29236	0.0010332	0.520805	6.61288e-10
Merged.predb00000063_GReX_tab_trans.txt	Heart_Atrial_Appendage	123	9437	0	0	65	386	0.0319786	0.725492	0.29675	0.000859382	0.289859	0.00114603
Merged.predb00000066_GReX_tab_trans.txt	Brain_Frontal_Cortex_BA9	123	9029	0	0	64	356	0.000555842	0.995132	0.126807	0.16222	0.155893	0.0851001
Merged.predb00000067_GReX_tab_trans.txt	Cells_Transformed_Fibroblasts	123	10802	0	0	84	418	0.130064	0.151617	0.355778	5.38084e-05	0.542088	9.44937e-11
Merged.predb00000068_GReX_tab_trans.txt	Skin_Sun-Exposed_Lower_Leg	123	11050	0	0	65	431	0.131177	0.148112	0.272606	0.00228479	0.597588	2.94645e-13
Merged.predb00000070_GReX_tab_trans.txt	Thyroid	123	11174	0	0	83	469	0.117772	0.194516	0.220984	0.0140394	0.145718	0.107794
Merged.predb00000072_GReX_tab_trans.txt	Pancreas	123	9784	0	0	79	408	0.0343905	0.705708	0.196302	0.029549	-0.0150287	0.868957
Merged.predb00000073_GReX_tab_trans.txt	Adipose_Subcutaneous	123	10859	0	0	95	427	0.146161	0.106716	0.362144	3.85553e-05	0.357091	5.02634e-05
Merged.predb00000077_GReX_tab_trans.txt	Brain_Anterior_Cingulate_Cortex_BA24	123	8729	0	0	61	341	0.0150719	0.868583	0.0170277	0.851715	0.397363	5.34425e-06
Merged.predb00000079_GReX_tab_trans.txt	Esophagus_Muscularis	123	10406	0	1 (ZNF697)	85	418	0.0181093	0.842414	0.28667	0.00130622	0.193758	0.0317671
Merged.predb00000084_GReX_tab_trans.txt	Brain_Cerebellum	123	10000	0	0	80	421	-0.0056325	0.950698	0.205429	0.0226417	0.142233	0.116574

### Sheet: post-deployment
								All genes		GReX P < 0.05		GReX P < 0.01
File	Tissue	Samples (n)	Genes measured	FDR<0.05	FDR<0.1	P<0.01	P<0.05	R-value	P-value	R-value	P-value	R-value	P-value
Merged.predb00000003_GReX_tab_trans.txt	Brain_Hypothalamus	123	8549	0	0	65	328	-0.0291896	0.748596	0.0276999	0.76103	0.0256621	0.778138
Merged.predb00000004_GReX_tab_trans.txt	Artery_Aorta	123	10149	0	0	66	428	0.0938634	0.301768	0.376397	1.78106e-05	0.46078	8.18718e-08
Merged.predb00000005_GReX_tab_trans.txt	Muscle_Skeletal	123	10420	0	0	73	399	0.116971	0.197588	0.229623	0.0106226	0.157126	0.0826313
Merged.predb00000006_GReX_tab_trans.txt	Brain_Cerebellar_Hemisphere	123	9449	0	0	65	381	0.0338584	0.710056	0.290496	0.0011163	0.550171	4.35201e-11
Merged.predb00000012_GReX_tab_trans.txt	Heart_Left_Ventricle	123	9654	0	0	62	365	0.0216343	0.812258	0.273544	0.00220316	0.345123	9.25488e-05
Merged.predb00000019_GReX_tab_trans.txt	Whole_Blood	123	10206	0	0	65	415	0.207636	0.0211969	0.473887	3.0895e-08	0.688595	1.3469e-18
Merged.predb00000022_GReX_tab_trans.txt	Pituitary	123	8873	0	0	13	134	-0.0153993	0.865755	-0.0443362	0.626307	0.820847	3.23789e-31
Merged.predb00000023_GReX_tab_trans.txt	Brain_Cortex	123	9160	0	0	72	361	0.0176937	0.845985	0.221074	0.0139996	0.23384	0.00923788
Merged.predb00000024_GReX_tab_trans.txt	Brain_Putamen_Basal_Ganglia	123	8757	0	0	80	370	-0.0194833	0.830629	0.104265	0.251099	0.342587	0.000105003
Merged.predb00000025_GReX_tab_trans.txt	Brain_Hippocampus	123	8533	0	0	78	368	-0.0101816	0.911007	0.0618418	0.496817	0.250417	0.00521325
Merged.predb00000029_GReX_tab_trans.txt	Small_Intestine_Terminal_Ileum	123	8853	0	0	69	381	0.0232799	0.798272	0.0568414	0.532319	0.090564	0.319154
Merged.predb00000030_GReX_tab_trans.txt	Liver	123	8555	0	0	68	352	-0.00420235	0.963206	0.007232	0.936723	0.381851	1.3125e-05
Merged.predb00000031_GReX_tab_trans.txt	Colon_Transverse	123	9545	0	0	48	346	0.0804611	0.376329	0.382794	1.24434e-05	0.564057	1.09357e-11
Merged.predb00000032_GReX_tab_trans.txt	Esophagus_Mucosa	123	10769	0	0	86	449	0.0480757	0.597467	0.270776	0.00245215	0.438684	3.86995e-07
Merged.predb00000033_GReX_tab_trans.txt	Lung	123	10483	0	0	78	405	0.151276	0.0948734	0.391669	7.47167e-06	0.616668	3.10371e-14
Merged.predb00000034_GReX_tab_trans.txt	Colon_Sigmoid	123	9360	0	0	72	389	0.014618	0.872507	0.217535	0.0156507	0.210378	0.019513
Merged.predb00000039_GReX_tab_trans.txt	Brain_Nucleus_Accumbens_Basal_Ganglia	123	8911	0	0	77	383	0.00381165	0.966625	0.268706	0.00265459	0.278578	0.0018083
Merged.predb00000040_GReX_tab_trans.txt	Nerve_Tibial	123	11438	0	0	87	431	0.133897	0.139815	0.408049	2.80174e-06	0.595477	3.74551e-13
Merged.predb00000042_GReX_tab_trans.txt	Spleen	123	9362	0	0	67	377	-0.00418363	0.96337	0.328219	0.00021041	0.476029	2.62431e-08
Merged.predb00000045_GReX_tab_trans.txt	Ovary	123	8677	0	0	65	359	0.0155321	0.864608	0.205424	0.0226452	0.266713	0.0028637
Merged.predb00000046_GReX_tab_trans.txt	Stomach	123	9416	0	0	56	338	0.0925194	0.308774	0.343877	9.84872e-05	0.556527	2.3312e-11
Merged.predb00000047_GReX_tab_trans.txt	Esophagus_Gastroesophageal_Junction	123	9351	0	0	64	382	-0.0026905	0.976438	0.252335	0.00486756	0.301747	0.000694384
Merged.predb00000048_GReX_tab_trans.txt	Testis	123	11319	0	0	83	455	0.0450324	0.620893	0.180035	0.0463043	0.111528	0.219405
Merged.predb00000050_GReX_tab_trans.txt	Artery_Tibial	123	10645	0	1 (ZBTB5)	66	379	0.137266	0.130031	0.244792	0.00635649	0.361774	3.93187e-05
Merged.predb00000051_GReX_tab_trans.txt	Adrenal_Gland	123	9287	0	0	70	356	0.0359051	0.693383	0.288614	0.00120631	0.236527	0.00844086
Merged.predb00000052_GReX_tab_trans.txt	Cross_Tissue	123	13567	0	1 (HYLS1)	95	494	0.153634	0.089778	0.399657	4.66111e-06	0.610015	6.92086e-14
Merged.predb00000053_GReX_tab_trans.txt	Brain_Caudate_Basal_Ganglia	123	9144	0	1 (GEMIN6)	68	373	-0.00328434	0.97124	0.130237	0.151068	0.269106	0.00261438
Merged.predb00000057_GReX_tab_trans.txt	Artery_Coronary	123	8869	0	0	67	354	0.00182752	0.983994	0.267333	0.00279716	0.18482	0.0407083
Merged.predb00000062_GReX_tab_trans.txt	Cells_EBV_Transformed_Lymphocytes	123	9239	0	0	70	368	0.0152396	0.867134	0.321593	0.000286662	0.527224	3.7298e-10
Merged.predb00000063_GReX_tab_trans.txt	Heart_Atrial_Appendage	123	9437	0	0	62	369	0.0495407	0.586333	0.218435	0.0152151	0.151099	0.0952657
Merged.predb00000066_GReX_tab_trans.txt	Brain_Frontal_Cortex_BA9	123	9029	0	0	65	364	-0.0198663	0.827352	-0.0452934	0.618868	0.191817	0.0335521
Merged.predb00000067_GReX_tab_trans.txt	Cells_Transformed_Fibroblasts	123	10802	0	0	85	425	0.125303	0.167297	0.249689	0.00534998	0.471809	3.6155e-08
Merged.predb00000068_GReX_tab_trans.txt	Skin_Sun-Exposed_Lower_Leg	123	11050	0	0	70	436	0.12745	0.160083	0.263542	0.00322712	0.439186	3.74027e-07
Merged.predb00000070_GReX_tab_trans.txt	Thyroid	123	11174	0	0	70	467	0.116151	0.200772	0.187368	0.0379675	0.437729	4.12861e-07
Merged.predb00000072_GReX_tab_trans.txt	Pancreas	123	9784	0	0	80	400	0.0306822	0.736202	0.248636	0.00555357	0.133083	0.142259
Merged.predb00000073_GReX_tab_trans.txt	Adipose_Subcutaneous	123	10859	0	0	80	424	0.156405	0.084069	0.346207	8.7659e-05	0.562081	1.33634e-11
Merged.predb00000077_GReX_tab_trans.txt	Brain_Anterior_Cingulate_Cortex_BA24	123	8729	0	0	57	338	0.0106106	0.907273	0.147182	0.104264	0.631025	5.14761e-15
Merged.predb00000079_GReX_tab_trans.txt	Esophagus_Muscularis	123	10406	0	0	72	416	0.0417446	0.646635	0.351644	6.65621e-05	0.366738	3.01783e-05
Merged.predb00000084_GReX_tab_trans.txt	Brain_Cerebellum	123	10000	0	0	83	411	0.0124269	0.89149	0.319352	0.000317764	0.300179	0.000742741
