## Supplemental Table 13 for "Analysis of Genetically Regulated Gene Expression identifies a trauma type specific PTSD gene, SNRNP35"

### Sheet: Mouse_Snrnp35_1000
browser position chr5:124478141-124496119
track name=TF binding sites (1)
chr5	124482497	124482610	PPAR&#947; (NR1C3)	17		PPAR&#947; (NR1C3)
chr5	124483117	124483205	PPAR&#947; (NR1C3)	17		C/EBP&#946; (NF-IL6-1)
chr5	124483253	124483352	PPAR&#947; (NR1C3)	17		Glucocorticoid receptor (GR) (NR3C1)
chr5	124483341	124483454	PPAR&#947; (NR1C3)	17		RXR&#945; (NR2B1)
chr5	124483417	124483530	PPAR&#947; (NR1C3)	17		CTCF [11]
chr5	124483503	124483602	PPAR&#947; (NR1C3)	17		Runx1 (PEBP2&#945;B, CBF-&#945;2, AML-1)
chr5	124483687	124483786	PPAR&#947; (NR1C3)	17		VDR (NR1I1)
chr5	124483838	124483939	PPAR&#947; (NR1C3)	17		c-Myc
chr5	124484260	124484361	PPAR&#947; (NR1C3)	17		PU.1 (Spi-1)
chr5	124484460	124484559	PPAR&#947; (NR1C3)	17		TBP
chr5	124485061	124485162	PPAR&#947; (NR1C3)	17		POU5F1 (Oct-3, Oct-4, OTF-3)
chr5	124486449	124486550	PPAR&#947; (NR1C3)	17		STAT1
chr5	124488841	124488942	PPAR&#947; (NR1C3)	17		c-Jun
chr5	124488924	124489007	PPAR&#947; (NR1C3)	17		C/EBP&#945;
chr5	124489969	124490068	PPAR&#947; (NR1C3)	17		E2A (TCF-3, ITF-1)
chr5	124490714	124490815	PPAR&#947; (NR1C3)	17		MLL2 (HRX2, KMT2D, WBP7, MLL4, TRX2)
chr5	124491343	124491444	PPAR&#947; (NR1C3)	17		NANOG
chr5	124482394	124482473	C/EBP&#946; (NF-IL6-1)	16		NF-&#954;B p65 (RelA)
chr5	124482714	124482727	C/EBP&#946; (NF-IL6-1)	16		Rev-ErbA&#945; (NR1D1)
chr5	124482779	124482872	C/EBP&#946; (NF-IL6-1)	16		STAT3
chr5	124483049	124483124	C/EBP&#946; (NF-IL6-1)	16		STAT5A
chr5	124483261	124483336	C/EBP&#946; (NF-IL6-1)	16		Estrogen receptor &#945; (ER&#945;) (NR3A1)
chr5	124483466	124483551	C/EBP&#946; (NF-IL6-1)	16		KLF4 (GKLF)
chr5	124483547	124483599	C/EBP&#946; (NF-IL6-1)	16		Runx2 (PEBP2&#945;A, CBF-&#945;1)
chr5	124483688	124483770	C/EBP&#946; (NF-IL6-1)	16		SOX-2
chr5	124484295	124484388	C/EBP&#946; (NF-IL6-1)	16		STAT5B
chr5	124486357	124486426	C/EBP&#946; (NF-IL6-1)	16		ZBTB17 [12+1] (MIZ1, ZNF151, ZNF60)
chr5	124488775	124488832	C/EBP&#946; (NF-IL6-1)	16		c-Ets-1
chr5	124489038	124489095	C/EBP&#946; (NF-IL6-1)	16		E2F-4
chr5	124489119	124489216	C/EBP&#946; (NF-IL6-1)	16		Fli-1
chr5	124489392	124489485	C/EBP&#946; (NF-IL6-1)	16		GCNF (NR6A1)
chr5	124490844	124490937	C/EBP&#946; (NF-IL6-1)	16		GFI1 [6] (ZNF163)
chr5	124491516	124491609	C/EBP&#946; (NF-IL6-1)	16		IRF-4 (LSIRF, NF-EM5, MUM1, Pip)
chr5	124482709	124482808	Glucocorticoid receptor (GR) (NR3C1)	15		KLF5 (CKLF, IKLF, BTEB2)
chr5	124482867	124482966	Glucocorticoid receptor (GR) (NR3C1)	15		MyoD
chr5	124483017	124483105	Glucocorticoid receptor (GR) (NR3C1)	15		PPAR&#945; (NR1C1)
chr5	124483141	124483222	Glucocorticoid receptor (GR) (NR3C1)	15		FOXA2 (HNF-3&#946;)
chr5	124483258	124483335	Glucocorticoid receptor (GR) (NR3C1)	15		IKZF1 [4+2] (IK1, IKAROS, Lyf-1, ZNFN1A1)
chr5	124483477	124483558	Glucocorticoid receptor (GR) (NR3C1)	15		Meis1
chr5	124483630	124483710	Glucocorticoid receptor (GR) (NR3C1)	15		OTX-2
chr5	124483833	124483932	Glucocorticoid receptor (GR) (NR3C1)	15		RAR-&#945; (NR1B1)
chr5	124484649	124484748	Glucocorticoid receptor (GR) (NR3C1)	15		TBX3
chr5	124485516	124485615	Glucocorticoid receptor (GR) (NR3C1)	15		TET1 (CXXC6, LCX)
chr5	124487588	124487687	Glucocorticoid receptor (GR) (NR3C1)	15		UTF1
chr5	124487690	124487771	Glucocorticoid receptor (GR) (NR3C1)	15		AP-2&#947;
chr5	124488939	124489002	Glucocorticoid receptor (GR) (NR3C1)	15		CDX-2 (CDX-3)
chr5	124489044	124489095	Glucocorticoid receptor (GR) (NR3C1)	15		CpG-binding protein (CXXC1, CFP1, CGBP, PCCX1, PHF18)
chr5	124490699	124490798	Glucocorticoid receptor (GR) (NR3C1)	15		E2F-1
chr5	124482873	124482972	RXR&#945; (NR2B1)	13		Elf-5 (ESE-2)
chr5	124483056	124483145	RXR&#945; (NR2B1)	13		ERG
chr5	124483114	124483224	RXR&#945; (NR2B1)	13		GATA-2
chr5	124483224	124483323	RXR&#945; (NR2B1)	13		HEY-2
chr5	124483363	124483473	RXR&#945; (NR2B1)	13		HTF-4 (TCF-12, HEB)
chr5	124483493	124483592	RXR&#945; (NR2B1)	13		IRF-1
chr5	124485540	124485629	RXR&#945; (NR2B1)	13		JunB
chr5	124486101	124486190	RXR&#945; (NR2B1)	13		KLF3 (BKLF)
chr5	124488955	124488998	RXR&#945; (NR2B1)	13		NGFI-B (NR4A1)
chr5	124489043	124489093	RXR&#945; (NR2B1)	13		NKX-3.1 (NKX3-1, NKX3A)
chr5	124489922	124490011	RXR&#945; (NR2B1)	13		ONECUT-1 (HNF6, HNF-6&#945;, OC-1)
chr5	124490161	124490250	RXR&#945; (NR2B1)	13		Pax-5
chr5	124490875	124490964	RXR&#945; (NR2B1)	13		RFX3
chr5	124483189	124483270	CTCF [11]	11		SHOX-2 (OG-12X, SHOT)
chr5	124483502	124483574	CTCF [11]	11		SOX-9
chr5	124483721	124483802	CTCF [11]	11		Sp1
chr5	124484179	124484217	CTCF [11]	11		STAT4
chr5	124484466	124484547	CTCF [11]	11		STAT6
chr5	124488316	124488353	CTCF [11]	11		TBX21 (T-bet)
chr5	124488447	124488522	CTCF [11]	11		ZFP57 [4+3] (ZNF698)
chr5	124488634	124488715	CTCF [11]	11		A-Myb (Myb-L1)
chr5	124488700	124488781	CTCF [11]	11		AP-4
chr5	124489996	124490077	CTCF [11]	11		ATF-4
chr5	124490810	124490831	CTCF [11]	11		B-ATF
chr5	124482952	124483041	Runx1 (PEBP2&#945;B, CBF-&#945;2, AML-1)	10		c-Ets-2
chr5	124483127	124483204	Runx1 (PEBP2&#945;B, CBF-&#945;2, AML-1)	10		c-Myb
chr5	124483241	124483330	Runx1 (PEBP2&#945;B, CBF-&#945;2, AML-1)	10		EGR2 (Krox-20)
chr5	124483498	124483587	Runx1 (PEBP2&#945;B, CBF-&#945;2, AML-1)	10		FOXO3 (FKHR-L1)
chr5	124486400	124486495	Runx1 (PEBP2&#945;B, CBF-&#945;2, AML-1)	10		GATA-3
chr5	124486854	124486949	Runx1 (PEBP2&#945;B, CBF-&#945;2, AML-1)	10		GFI1B [6]
chr5	124489032	124489084	Runx1 (PEBP2&#945;B, CBF-&#945;2, AML-1)	10		GRH-L2 (CP2-L3)
chr5	124490012	124490101	Runx1 (PEBP2&#945;B, CBF-&#945;2, AML-1)	10		HEY-1
chr5	124490807	124490902	Runx1 (PEBP2&#945;B, CBF-&#945;2, AML-1)	10		IRF-7
chr5	124491995	124492090	Runx1 (PEBP2&#945;B, CBF-&#945;2, AML-1)	10		JunD
chr5	124483118	124483167	VDR (NR1I1)	10		KDM2A (CXXC8, FBL7, FBXL11, JHDM1A)
chr5	124483240	124483329	VDR (NR1I1)	10		MafB
chr5	124483594	124483683	VDR (NR1I1)	10		Myogenin (Myf-4)
chr5	124485889	124485978	VDR (NR1I1)	10		NF-1B
chr5	124486436	124486525	VDR (NR1I1)	10		NF-YA (CP1A, CBF-B)
chr5	124487257	124487346	VDR (NR1I1)	10		NFATc2 (NFATp)
chr5	124488116	124488205	VDR (NR1I1)	10		NKX-2.2 (NKX2-2, NKX2B)
chr5	124489015	124489104	VDR (NR1I1)	10		OLIGO2
chr5	124489665	124489754	VDR (NR1I1)	10		PKNOX-1 (PREP-1)
chr5	124491803	124491892	VDR (NR1I1)	10		Progesterone receptor (PR) (NR3C3)
chr5	124482599	124482680	c-Myc	9		PTF-1a
chr5	124482860	124482941	c-Myc	9		Rev-ErbA&#946; (NR1D2)
chr5	124483277	124483332	c-Myc	9		RFX1 (EF-C)
chr5	124483502	124483605	c-Myc	9		Runx3 (PEBP2&#945;C, CBF-&#945;3, AML-2)
chr5	124483617	124483693	c-Myc	9		SRF
chr5	124483743	124483806	c-Myc	9		TAF-1 (TAF-2A, TAF(II)250) [1]
chr5	124484144	124484201	c-Myc	9		Tal-1 (SCL, TCL-5)
chr5	124488232	124488327	c-Myc	9		TBX5
chr5	124490184	124490277	c-Myc	9		TCF-7 (TCF-1) [1]
chr5	124482774	124482893	PU.1 (Spi-1)	9		TEF-1 (TEAD-1, TCF-13)
chr5	124482965	124483084	PU.1 (Spi-1)	9		TEF-3 (TEAD-4, TCF-13L1)
chr5	124483232	124483275	PU.1 (Spi-1)	9		USF-1
chr5	124483507	124483588	PU.1 (Spi-1)	9		ZFX [13]
chr5	124484380	124484499	PU.1 (Spi-1)	9		Androgen receptor (AR) (NR3C4)
chr5	124484573	124484654	PU.1 (Spi-1)	9		ArntL (BMAL1)
chr5	124485041	124485122	PU.1 (Spi-1)	9		ASH-1 (ASCL1)
chr5	124486345	124486381	PU.1 (Spi-1)	9		ASH-2 (ASCL2)
chr5	124490071	124490104	PU.1 (Spi-1)	9		ATF-2
chr5	124482713	124482802	TBP	9		ATF-7
chr5	124482881	124482962	TBP	9		B-ATF-3
chr5	124483008	124483089	TBP	9		BCL6 [6] (LAZ3, ZBTB27, ZNF51)
chr5	124483160	124483241	TBP	9		c-Fos
chr5	124483496	124483549	TBP	9		CDX-4
chr5	124483857	124483942	TBP	9		CLOCK
chr5	124484041	124484122	TBP	9		DDIT3 (CHOP-10)
chr5	124484974	124485059	TBP	9		DEC1 (STRA-13)
chr5	124486815	124486896	TBP	9		DLX-5
chr5	124482961	124483044	POU5F1 (Oct-3, Oct-4, OTF-3)	8		EGR1 (Krox-24)
chr5	124483061	124483144	POU5F1 (Oct-3, Oct-4, OTF-3)	8		Elk-4 (SAP-1)
chr5	124483187	124483245	POU5F1 (Oct-3, Oct-4, OTF-3)	8		ERR1 (ERR&#945;) (NR3B1)
chr5	124483472	124483545	POU5F1 (Oct-3, Oct-4, OTF-3)	8		FEZF2 [6] (FEZL, ZNF312)
chr5	124483788	124483885	POU5F1 (Oct-3, Oct-4, OTF-3)	8		FOXF1 (Fkh-L5, FREAC1)
chr5	124484902	124484985	POU5F1 (Oct-3, Oct-4, OTF-3)	8		FOXL2
chr5	124485992	124486089	POU5F1 (Oct-3, Oct-4, OTF-3)	8		FOXO1 (FKHR)
chr5	124489616	124489713	POU5F1 (Oct-3, Oct-4, OTF-3)	8		FOXP3
chr5	124482309	124482414	STAT1	8		Fra-1
chr5	124482426	124482531	STAT1	8		Fra-2
chr5	124482723	124482816	STAT1	8		FTZ-F1 (SF-1) (NR5A1)
chr5	124482823	124482928	STAT1	8		GATA-1 (GF-1, EryF1, NF-E1)
chr5	124483097	124483156	STAT1	8		GATA-4
chr5	124483263	124483364	STAT1	8		HES-1
chr5	124483394	124483499	STAT1	8		HNF-1&#946; (HNF-1B, vHNF1, LF-B3)
chr5	124483594	124483699	STAT1	8		Hox-A9 (HOX1G)
chr5	124482630	124482715	c-Jun	7		IKZF2 [4+2] (HELIOS, ZNFN1A2)
chr5	124483128	124483213	c-Jun	7		INSM1 [2+1+2] (IA-1)
chr5	124483223	124483296	c-Jun	7		IRF-3
chr5	124483540	124483613	c-Jun	7		IRF-8 (ICSBP1)
chr5	124484542	124484627	c-Jun	7		ISL-1 (Islet-1)
chr5	124488892	124488977	c-Jun	7		JARID1A (KDM5A, RBBP2, RBP2)
chr5	124489148	124489233	c-Jun	7		JARID2 (Jumonji, JMJ)
chr5	124482763	124482810	C/EBP&#945;	7		KAT5 (HTATIP, TIP60) [1]
chr5	124483176	124483261	C/EBP&#945;	7		LRH-1 (NR5A2)
chr5	124483569	124483597	C/EBP&#945;	7		Max
chr5	124483736	124483765	C/EBP&#945;	7		MIST1 (bHLHa15)
chr5	124484339	124484426	C/EBP&#945;	7		MiTF
chr5	124488975	124489060	C/EBP&#945;	7		MSX-1 (HOX7)
chr5	124492060	124492108	C/EBP&#945;	7		MTA2 (MTA1L1, PID) = 3.5.1.3.5
chr5	124483072	124483179	E2A (TCF-3, ITF-1)	7		N-Myc
chr5	124483249	124483340	E2A (TCF-3, ITF-1)	7		NCoA-2
chr5	124483372	124483471	E2A (TCF-3, ITF-1)	7		NCoR1
chr5	124483493	124483584	E2A (TCF-3, ITF-1)	7		NCoR2
chr5	124484733	124484832	E2A (TCF-3, ITF-1)	7		NeuroD1
chr5	124487843	124487944	E2A (TCF-3, ITF-1)	7		NeuroD2
chr5	124489042	124489141	E2A (TCF-3, ITF-1)	7		NF-IL3 (E4BP4)
chr5	124483193	124483256	MLL2 (HRX2, KMT2D, WBP7, MLL4, TRX2)	7		NFATc1
chr5	124483304	124483397	MLL2 (HRX2, KMT2D, WBP7, MLL4, TRX2)	7		NKX-2.1 (NKX2-1, TTF-1)
chr5	124483503	124483588	MLL2 (HRX2, KMT2D, WBP7, MLL4, TRX2)	7		NKX-2.5 (NKX2-5, NKX2E, NKX4-1, CSX)
chr5	124484105	124484198	MLL2 (HRX2, KMT2D, WBP7, MLL4, TRX2)	7		NKX-6.1 (NKX6-1, NKX6A)
chr5	124488916	124489001	MLL2 (HRX2, KMT2D, WBP7, MLL4, TRX2)	7		NRF-1 (&#945;-pal)
chr5	124488983	124489076	MLL2 (HRX2, KMT2D, WBP7, MLL4, TRX2)	7		p53
chr5	124489047	124489132	MLL2 (HRX2, KMT2D, WBP7, MLL4, TRX2)	7		PB-1 (PBRM1, BAF180) [1]
chr5	124483112	124483197	NANOG	7		PBX-1
chr5	124483297	124483376	NANOG	7		POU2F1 (Oct-1, OTF-1)
chr5	124483398	124483483	NANOG	7		POU5F1P1 (POU5F1B, Oct-3C)
chr5	124483498	124483577	NANOG	7		PXR (NR1I2)
chr5	124488995	124489054	NANOG	7		RAR-&#946; (NR1B2)
chr5	124490158	124490243	NANOG	7		RBP-J&#954;
chr5	124490862	124490947	NANOG	7		RCoR1
chr5	124482666	124482773	NF-&#954;B p65 (RelA)	7		ROR&#945; (NR1F1)
chr5	124482856	124482894	NF-&#954;B p65 (RelA)	7		ROR&#947; (NR1F3)
chr5	124483022	124483135	NF-&#954;B p65 (RelA)	7		SALL4 [2+3+2+2] (ZNF797)
chr5	124483099	124483206	NF-&#954;B p65 (RelA)	7		SIX2
chr5	124483174	124483263	NF-&#954;B p65 (RelA)	7		SIX4
chr5	124483326	124483415	NF-&#954;B p65 (RelA)	7		SMAD1
chr5	124490006	124490077	NF-&#954;B p65 (RelA)	7		SMARCA5 (SNF2H)
chr5	124482698	124482813	Rev-ErbA&#945; (NR1D1)	7		SOX-4 (IRE-ABP)
chr5	124483157	124483258	Rev-ErbA&#945; (NR1D1)	7		SOX-6
chr5	124483211	124483328	Rev-ErbA&#945; (NR1D1)	7		Sp7
chr5	124483366	124483467	Rev-ErbA&#945; (NR1D1)	7		SREBP-1
chr5	124483495	124483596	Rev-ErbA&#945; (NR1D1)	7		TBP-L1 (TRF2)
chr5	124483708	124483823	Rev-ErbA&#945; (NR1D1)	7		TBX19
chr5	124488149	124488246	Rev-ErbA&#945; (NR1D1)	7		TCF-7L1 (TCF-3) [1]
chr5	124482645	124482738	STAT3	7		TEF-4 (TEAD-2)
chr5	124482827	124482924	STAT3	7		TFE3
chr5	124483181	124483229	STAT3	7		WIZ [4+2+1+1+1+1+1] (ZNF803)
chr5	124483579	124483650	STAT3	7		WT1
chr5	124483860	124483953	STAT3	7		YY1
chr5	124486453	124486536	STAT3	7		ZBTB16 [9] (PLZF, ZNF145)
chr5	124490000	124490093	STAT3	7		ZIC1 (ZNF201)
chr5	124482891	124482919	STAT5A	7		ZIC2
chr5	124482990	124483097	STAT5A	7		ZIC3 (ZNF203)
chr5	124483153	124483220	STAT5A	7		ZNF217 [1+3+1+2] (ZABC1)
chr5	124483590	124483669	STAT5A	7		ZNF384 [8] (CAGH1, CIZ, NMP4, TNRC1)
chr5	124484446	124484537	STAT5A	7		ZNF449 [7] (ZSCAN19)
chr5	124486423	124486502	STAT5A	7
chr5	124488880	124488959	STAT5A	7
chr5	124482881	124482956	Estrogen receptor &#945; (ER&#945;) (NR3A1)	6
chr5	124483122	124483169	Estrogen receptor &#945; (ER&#945;) (NR3A1)	6
chr5	124483188	124483275	Estrogen receptor &#945; (ER&#945;) (NR3A1)	6
chr5	124483285	124483355	Estrogen receptor &#945; (ER&#945;) (NR3A1)	6
chr5	124489035	124489110	Estrogen receptor &#945; (ER&#945;) (NR3A1)	6
chr5	124491570	124491668	Estrogen receptor &#945; (ER&#945;) (NR3A1)	6
chr5	124483097	124483184	KLF4 (GKLF)	6
chr5	124483387	124483480	KLF4 (GKLF)	6
chr5	124487549	124487636	KLF4 (GKLF)	6
chr5	124488748	124488835	KLF4 (GKLF)	6
chr5	124488952	124489039	KLF4 (GKLF)	6
chr5	124489054	124489131	KLF4 (GKLF)	6
chr5	124483106	124483171	Runx2 (PEBP2&#945;A, CBF-&#945;1)	6
chr5	124483512	124483581	Runx2 (PEBP2&#945;A, CBF-&#945;1)	6
chr5	124488989	124489010	Runx2 (PEBP2&#945;A, CBF-&#945;1)	6
chr5	124489047	124489094	Runx2 (PEBP2&#945;A, CBF-&#945;1)	6
chr5	124489725	124489812	Runx2 (PEBP2&#945;A, CBF-&#945;1)	6
chr5	124489990	124490077	Runx2 (PEBP2&#945;A, CBF-&#945;1)	6
chr5	124482907	124483006	SOX-2	6
chr5	124482985	124483029	SOX-2	6
chr5	124483318	124483417	SOX-2	6
chr5	124483496	124483580	SOX-2	6
chr5	124489034	124489133	SOX-2	6
chr5	124489139	124489228	SOX-2	6
chr5	124482875	124482907	STAT5B	6
chr5	124483015	124483052	STAT5B	6
chr5	124483157	124483216	STAT5B	6
chr5	124483834	124483915	STAT5B	6
chr5	124485279	124485360	STAT5B	6
chr5	124486420	124486484	STAT5B	6
chr5	124483304	124483356	ZBTB17 [12+1] (MIZ1, ZNF151, ZNF60)	6
chr5	124483427	124483498	ZBTB17 [12+1] (MIZ1, ZNF151, ZNF60)	6
chr5	124483548	124483592	ZBTB17 [12+1] (MIZ1, ZNF151, ZNF60)	6
chr5	124483643	124483702	ZBTB17 [12+1] (MIZ1, ZNF151, ZNF60)	6
chr5	124484109	124484168	ZBTB17 [12+1] (MIZ1, ZNF151, ZNF60)	6
chr5	124488262	124488321	ZBTB17 [12+1] (MIZ1, ZNF151, ZNF60)	6
chr5	124483127	124483212	c-Ets-1	5
chr5	124483247	124483274	c-Ets-1	5
chr5	124483335	124483418	c-Ets-1	5
chr5	124483470	124483553	c-Ets-1	5
chr5	124489878	124489963	c-Ets-1	5
chr5	124482932	124483011	E2F-4	5
chr5	124483119	124483208	E2F-4	5
chr5	124483281	124483360	E2F-4	5
chr5	124483374	124483463	E2F-4	5
chr5	124483531	124483606	E2F-4	5
chr5	124482787	124482878	Fli-1	5
chr5	124483146	124483240	Fli-1	5
chr5	124483517	124483596	Fli-1	5
chr5	124483608	124483687	Fli-1	5
chr5	124483703	124483794	Fli-1	5
chr5	124482660	124482743	GCNF (NR6A1)	5
chr5	124483713	124483796	GCNF (NR6A1)	5
chr5	124485091	124485174	GCNF (NR6A1)	5
chr5	124488790	124488873	GCNF (NR6A1)	5
chr5	124489007	124489082	GCNF (NR6A1)	5
chr5	124482715	124482790	GFI1 [6] (ZNF163)	5
chr5	124483333	124483367	GFI1 [6] (ZNF163)	5
chr5	124483374	124483457	GFI1 [6] (ZNF163)	5
chr5	124483514	124483589	GFI1 [6] (ZNF163)	5
chr5	124488149	124488232	GFI1 [6] (ZNF163)	5
chr5	124483117	124483202	IRF-4 (LSIRF, NF-EM5, MUM1, Pip)	5
chr5	124483226	124483263	IRF-4 (LSIRF, NF-EM5, MUM1, Pip)	5
chr5	124483274	124483365	IRF-4 (LSIRF, NF-EM5, MUM1, Pip)	5
chr5	124483425	124483510	IRF-4 (LSIRF, NF-EM5, MUM1, Pip)	5
chr5	124483525	124483626	IRF-4 (LSIRF, NF-EM5, MUM1, Pip)	5
chr5	124482895	124482968	KLF5 (CKLF, IKLF, BTEB2)	5
chr5	124482967	124483040	KLF5 (CKLF, IKLF, BTEB2)	5
chr5	124488755	124488828	KLF5 (CKLF, IKLF, BTEB2)	5
chr5	124489074	124489147	KLF5 (CKLF, IKLF, BTEB2)	5
chr5	124490750	124490823	KLF5 (CKLF, IKLF, BTEB2)	5
chr5	124482569	124482632	MyoD	5
chr5	124483275	124483356	MyoD	5
chr5	124483343	124483406	MyoD	5
chr5	124484183	124484264	MyoD	5
chr5	124489050	124489081	MyoD	5
chr5	124482645	124482730	PPAR&#945; (NR1C1)	5
chr5	124482715	124482800	PPAR&#945; (NR1C1)	5
chr5	124483030	124483115	PPAR&#945; (NR1C1)	5
chr5	124483275	124483350	PPAR&#945; (NR1C1)	5
chr5	124483594	124483669	PPAR&#945; (NR1C1)	5
chr5	124482625	124482696	FOXA2 (HNF-3&#946;)	4
chr5	124483237	124483308	FOXA2 (HNF-3&#946;)	4
chr5	124483631	124483708	FOXA2 (HNF-3&#946;)	4
chr5	124490390	124490477	FOXA2 (HNF-3&#946;)	4
chr5	124482857	124482970	IKZF1 [4+2] (IK1, IKAROS, Lyf-1, ZNFN1A1)	4
chr5	124483167	124483264	IKZF1 [4+2] (IK1, IKAROS, Lyf-1, ZNFN1A1)	4
chr5	124483445	124483550	IKZF1 [4+2] (IK1, IKAROS, Lyf-1, ZNFN1A1)	4
chr5	124483585	124483658	IKZF1 [4+2] (IK1, IKAROS, Lyf-1, ZNFN1A1)	4
chr5	124483430	124483485	Meis1	4
chr5	124483490	124483539	Meis1	4
chr5	124483753	124483830	Meis1	4
chr5	124488934	124488993	Meis1	4
chr5	124482882	124482959	OTX-2	4
chr5	124483190	124483275	OTX-2	4
chr5	124484929	124484972	OTX-2	4
chr5	124486237	124486322	OTX-2	4
chr5	124482871	124482890	RAR-&#945; (NR1B1)	4
chr5	124483147	124483194	RAR-&#945; (NR1B1)	4
chr5	124483239	124483288	RAR-&#945; (NR1B1)	4
chr5	124483477	124483553	RAR-&#945; (NR1B1)	4
chr5	124483245	124483320	TBX3	4
chr5	124483350	124483425	TBX3	4
chr5	124483479	124483554	TBX3	4
chr5	124490015	124490043	TBX3	4
chr5	124483039	124483128	TET1 (CXXC6, LCX)	4
chr5	124483208	124483303	TET1 (CXXC6, LCX)	4
chr5	124483409	124483498	TET1 (CXXC6, LCX)	4
chr5	124483490	124483575	TET1 (CXXC6, LCX)	4
chr5	124483458	124483545	UTF1	4
chr5	124490019	124490106	UTF1	4
chr5	124490437	124490524	UTF1	4
chr5	124490742	124490829	UTF1	4
chr5	124483415	124483492	AP-2&#947;	3
chr5	124490051	124490128	AP-2&#947;	3
chr5	124490776	124490853	AP-2&#947;	3
chr5	124482978	124483053	CDX-2 (CDX-3)	3
chr5	124483399	124483480	CDX-2 (CDX-3)	3
chr5	124483529	124483604	CDX-2 (CDX-3)	3
chr5	124483097	124483174	CpG-binding protein (CXXC1, CFP1, CGBP, PCCX1, PHF18)	3
chr5	124483362	124483439	CpG-binding protein (CXXC1, CFP1, CGBP, PCCX1, PHF18)	3
chr5	124483656	124483733	CpG-binding protein (CXXC1, CFP1, CGBP, PCCX1, PHF18)	3
chr5	124483063	124483146	E2F-1	3
chr5	124483228	124483317	E2F-1	3
chr5	124483541	124483624	E2F-1	3
chr5	124482894	124482953	Elf-5 (ESE-2)	3
chr5	124483157	124483216	Elf-5 (ESE-2)	3
chr5	124483264	124483323	Elf-5 (ESE-2)	3
chr5	124483301	124483366	ERG	3
chr5	124483495	124483560	ERG	3
chr5	124483623	124483704	ERG	3
chr5	124483291	124483340	GATA-2	3
chr5	124483545	124483560	GATA-2	3
chr5	124491965	124492028	GATA-2	3
chr5	124483326	124483370	HEY-2	3
chr5	124483478	124483539	HEY-2	3
chr5	124490028	124490089	HEY-2	3
chr5	124483294	124483349	HTF-4 (TCF-12, HEB)	3
chr5	124483472	124483527	HTF-4 (TCF-12, HEB)	3
chr5	124489047	124489102	HTF-4 (TCF-12, HEB)	3
chr5	124482655	124482736	IRF-1	3
chr5	124483136	124483225	IRF-1	3
chr5	124483795	124483862	IRF-1	3
chr5	124483180	124483263	JunB	3
chr5	124483640	124483723	JunB	3
chr5	124488986	124489069	JunB	3
chr5	124482964	124483027	KLF3 (BKLF)	3
chr5	124488773	124488811	KLF3 (BKLF)	3
chr5	124489058	124489121	KLF3 (BKLF)	3
chr5	124483530	124483563	NGFI-B (NR4A1)	3
chr5	124489972	124490049	NGFI-B (NR4A1)	3
chr5	124490852	124490929	NGFI-B (NR4A1)	3
chr5	124482793	124482858	NKX-3.1 (NKX3-1, NKX3A)	3
chr5	124483352	124483413	NKX-3.1 (NKX3-1, NKX3A)	3
chr5	124483598	124483663	NKX-3.1 (NKX3-1, NKX3A)	3
chr5	124482881	124482950	ONECUT-1 (HNF6, HNF-6&#945;, OC-1)	3
chr5	124483056	124483151	ONECUT-1 (HNF6, HNF-6&#945;, OC-1)	3
chr5	124485786	124485867	ONECUT-1 (HNF6, HNF-6&#945;, OC-1)	3
chr5	124483165	124483236	Pax-5	3
chr5	124483286	124483357	Pax-5	3
chr5	124491766	124491827	Pax-5	3
chr5	124483114	124483223	RFX3	3
chr5	124483509	124483618	RFX3	3
chr5	124485027	124485122	RFX3	3
chr5	124483135	124483220	SHOX-2 (OG-12X, SHOT)	3
chr5	124483465	124483544	SHOX-2 (OG-12X, SHOT)	3
chr5	124483722	124483807	SHOX-2 (OG-12X, SHOT)	3
chr5	124483001	124483080	SOX-9	3
chr5	124483215	124483284	SOX-9	3
chr5	124483298	124483379	SOX-9	3
chr5	124483025	124483108	Sp1	3
chr5	124483169	124483252	Sp1	3
chr5	124483315	124483404	Sp1	3
chr5	124482872	124482937	STAT4	3
chr5	124483157	124483222	STAT4	3
chr5	124486438	124486503	STAT4	3
chr5	124482973	124483061	STAT6	3
chr5	124483196	124483281	STAT6	3
chr5	124483274	124483365	STAT6	3
chr5	124482787	124482872	TBX21 (T-bet)	3
chr5	124483209	124483288	TBX21 (T-bet)	3
chr5	124486379	124486452	TBX21 (T-bet)	3
chr5	124483308	124483379	ZFP57 [4+3] (ZNF698)	3
chr5	124484758	124484851	ZFP57 [4+3] (ZNF698)	3
chr5	124490679	124490750	ZFP57 [4+3] (ZNF698)	3
chr5	124483139	124483280	A-Myb (Myb-L1)	2
chr5	124483497	124483638	A-Myb (Myb-L1)	2
chr5	124483121	124483188	AP-4	2
chr5	124483306	124483366	AP-4	2
chr5	124482835	124482924	ATF-4	2
chr5	124483751	124483796	ATF-4	2
chr5	124483239	124483310	B-ATF	2
chr5	124483474	124483509	B-ATF	2
chr5	124483217	124483304	c-Ets-2	2
chr5	124483666	124483753	c-Ets-2	2
chr5	124483167	124483205	c-Myb	2
chr5	124483546	124483588	c-Myb	2
chr5	124483110	124483195	EGR2 (Krox-20)	2
chr5	124483372	124483445	EGR2 (Krox-20)	2
chr5	124482695	124482766	FOXO3 (FKHR-L1)	2
chr5	124483167	124483238	FOXO3 (FKHR-L1)	2
chr5	124483181	124483281	GATA-3	2
chr5	124489973	124490052	GATA-3	2
chr5	124483128	124483189	GFI1B [6]	2
chr5	124483509	124483580	GFI1B [6]	2
chr5	124482902	124483003	GRH-L2 (CP2-L3)	2
chr5	124483249	124483350	GRH-L2 (CP2-L3)	2
chr5	124483330	124483377	HEY-1	2
chr5	124483500	124483547	HEY-1	2
chr5	124483024	124483107	IRF-7	2
chr5	124483752	124483835	IRF-7	2
chr5	124483217	124483282	JunD	2
chr5	124483552	124483617	JunD	2
chr5	124483363	124483456	KDM2A (CXXC8, FBL7, FBXL11, JHDM1A)	2
chr5	124483467	124483542	KDM2A (CXXC8, FBL7, FBXL11, JHDM1A)	2
chr5	124483109	124483162	MafB	2
chr5	124483171	124483224	MafB	2
chr5	124483489	124483546	Myogenin (Myf-4)	2
chr5	124489036	124489093	Myogenin (Myf-4)	2
chr5	124483210	124483347	NF-1B	2
chr5	124483526	124483627	NF-1B	2
chr5	124483084	124483169	NF-YA (CP1A, CBF-B)	2
chr5	124483452	124483531	NF-YA (CP1A, CBF-B)	2
chr5	124482980	124483101	NFATc2 (NFATp)	2
chr5	124486309	124486430	NFATc2 (NFATp)	2
chr5	124483122	124483194	NKX-2.2 (NKX2-2, NKX2B)	2
chr5	124484161	124484238	NKX-2.2 (NKX2-2, NKX2B)	2
chr5	124483205	124483286	OLIGO2	2
chr5	124483756	124483789	OLIGO2	2
chr5	124483445	124483473	PKNOX-1 (PREP-1)	2
chr5	124488965	124489016	PKNOX-1 (PREP-1)	2
chr5	124483284	124483353	Progesterone receptor (PR) (NR3C3)	2
chr5	124489170	124489243	Progesterone receptor (PR) (NR3C3)	2
chr5	124483216	124483287	PTF-1a	2
chr5	124483654	124483733	PTF-1a	2
chr5	124483307	124483388	Rev-ErbA&#946; (NR1D2)	2
chr5	124483927	124484014	Rev-ErbA&#946; (NR1D2)	2
chr5	124483275	124483324	RFX1 (EF-C)	2
chr5	124483411	124483450	RFX1 (EF-C)	2
chr5	124483172	124483214	Runx3 (PEBP2&#945;C, CBF-&#945;3, AML-2)	2
chr5	124483547	124483616	Runx3 (PEBP2&#945;C, CBF-&#945;3, AML-2)	2
chr5	124483217	124483248	SRF	2
chr5	124489056	124489115	SRF	2
chr5	124483926	124483951	TAF-1 (TAF-2A, TAF(II)250) [1]	2
chr5	124487865	124487890	TAF-1 (TAF-2A, TAF(II)250) [1]	2
chr5	124483366	124483455	Tal-1 (SCL, TCL-5)	2
chr5	124489033	124489106	Tal-1 (SCL, TCL-5)	2
chr5	124483263	124483380	TBX5	2
chr5	124483470	124483587	TBX5	2
chr5	124483254	124483323	TCF-7 (TCF-1) [1]	2
chr5	124483528	124483609	TCF-7 (TCF-1) [1]	2
chr5	124483706	124483747	TEF-1 (TEAD-1, TCF-13)	2
chr5	124489100	124489141	TEF-1 (TEAD-1, TCF-13)	2
chr5	124483496	124483517	TEF-3 (TEAD-4, TCF-13L1)	2
chr5	124489141	124489218	TEF-3 (TEAD-4, TCF-13L1)	2
chr5	124483268	124483351	USF-1	2
chr5	124483704	124483726	USF-1	2
chr5	124483497	124483594	ZFX [13]	2
chr5	124483730	124483827	ZFX [13]	2
chr5	124482740	124482831	Androgen receptor (AR) (NR3C4)	1
chr5	124483691	124483752	ArntL (BMAL1)	1
chr5	124483187	124483274	ASH-1 (ASCL1)	1
chr5	124483095	124483168	ASH-2 (ASCL2)	1
chr5	124488978	124489045	ATF-2	1
chr5	124489625	124489726	ATF-7	1
chr5	124482846	124482905	B-ATF-3	1
chr5	124482326	124482375	BCL6 [6] (LAZ3, ZBTB27, ZNF51)	1
chr5	124483613	124483696	c-Fos	1
chr5	124488959	124489018	CDX-4	1
chr5	124482600	124482679	CLOCK	1
chr5	124483732	124483763	DDIT3 (CHOP-10)	1
chr5	124483078	124483153	DEC1 (STRA-13)	1
chr5	124483134	124483161	DLX-5	1
chr5	124483700	124483785	EGR1 (Krox-24)	1
chr5	124483317	124483410	Elk-4 (SAP-1)	1
chr5	124483171	124483252	ERR1 (ERR&#945;) (NR3B1)	1
chr5	124483345	124483370	FEZF2 [6] (FEZL, ZNF312)	1
chr5	124483485	124483628	FOXF1 (Fkh-L5, FREAC1)	1
chr5	124488886	124488959	FOXL2	1
chr5	124483184	124483269	FOXO1 (FKHR)	1
chr5	124483147	124483200	FOXP3	1
chr5	124489018	124489101	Fra-1	1
chr5	124489075	124489114	Fra-2	1
chr5	124483264	124483281	FTZ-F1 (SF-1) (NR5A1)	1
chr5	124485235	124485316	GATA-1 (GF-1, EryF1, NF-E1)	1
chr5	124483146	124483217	GATA-4	1
chr5	124483358	124483377	HES-1	1
chr5	124489046	124489068	HNF-1&#946; (HNF-1B, vHNF1, LF-B3)	1
chr5	124483133	124483216	Hox-A9 (HOX1G)	1
chr5	124483543	124483596	IKZF2 [4+2] (HELIOS, ZNFN1A2)	1
chr5	124483143	124483276	INSM1 [2+1+2] (IA-1)	1
chr5	124483418	124483499	IRF-3	1
chr5	124485646	124485741	IRF-8 (ICSBP1)	1
chr5	124483078	124483133	ISL-1 (Islet-1)	1
chr5	124483323	124483390	JARID1A (KDM5A, RBBP2, RBP2)	1
chr5	124483323	124483402	JARID2 (Jumonji, JMJ)	1
chr5	124483188	124483289	KAT5 (HTATIP, TIP60) [1]	1
chr5	124483263	124483336	LRH-1 (NR5A2)	1
chr5	124483266	124483326	Max	1
chr5	124483440	124483511	MIST1 (bHLHa15)	1
chr5	124483310	124483401	MiTF	1
chr5	124489032	124489091	MSX-1 (HOX7)	1
chr5	124483210	124483243	MTA2 (MTA1L1, PID) = 3.5.1.3.5	1
chr5	124483296	124483341	N-Myc	1
chr5	124483235	124483322	NCoA-2	1
chr5	124483102	124483183	NCoR1	1
chr5	124483163	124483234	NCoR2	1
chr5	124483168	124483241	NeuroD1	1
chr5	124483375	124483443	NeuroD2	1
chr5	124483011	124483106	NF-IL3 (E4BP4)	1
chr5	124482886	124482971	NFATc1	1
chr5	124483173	124483240	NKX-2.1 (NKX2-1, TTF-1)	1
chr5	124482732	124482811	NKX-2.5 (NKX2-5, NKX2E, NKX4-1, CSX)	1
chr5	124483091	124483160	NKX-6.1 (NKX6-1, NKX6A)	1
chr5	124483550	124483571	NRF-1 (&#945;-pal)	1
chr5	124483236	124483289	p53	1
chr5	124483126	124483175	PB-1 (PBRM1, BAF180) [1]	1
chr5	124488952	124488982	PBX-1	1
chr5	124483261	124483328	POU2F1 (Oct-1, OTF-1)	1
chr5	124483664	124483761	POU5F1P1 (POU5F1B, Oct-3C)	1
chr5	124488934	124488959	PXR (NR1I2)	1
chr5	124483339	124483402	RAR-&#946; (NR1B2)	1
chr5	124483215	124483290	RBP-J&#954;	1
chr5	124482828	124482889	RCoR1	1
chr5	124483564	124483635	ROR&#945; (NR1F1)	1
chr5	124483128	124483184	ROR&#947; (NR1F3)	1
chr5	124483538	124483625	SALL4 [2+3+2+2] (ZNF797)	1
chr5	124483623	124483688	SIX2	1
chr5	124483221	124483302	SIX4	1
chr5	124483151	124483204	SMAD1	1
chr5	124484153	124484214	SMARCA5 (SNF2H)	1
chr5	124483652	124483725	SOX-4 (IRE-ABP)	1
chr5	124489085	124489186	SOX-6	1
chr5	124483091	124483119	Sp7	1
chr5	124484462	124484537	SREBP-1	1
chr5	124483110	124483197	TBP-L1 (TRF2)	1
chr5	124483561	124483586	TBX19	1
chr5	124483286	124483347	TCF-7L1 (TCF-3) [1]	1
chr5	124488945	124489058	TEF-4 (TEAD-2)	1
chr5	124483728	124483777	TFE3	1
chr5	124483451	124483578	WIZ [4+2+1+1+1+1+1] (ZNF803)	1
chr5	124483362	124483449	WT1	1
chr5	124483327	124483356	YY1	1
chr5	124483217	124483292	ZBTB16 [9] (PLZF, ZNF145)	1
chr5	124483273	124483340	ZIC1 (ZNF201)	1
chr5	124483213	124483352	ZIC2	1
chr5	124483306	124483357	ZIC3 (ZNF203)	1
chr5	124483536	124483683	ZNF217 [1+3+1+2] (ZABC1)	1
chr5	124487858	124487923	ZNF384 [8] (CAGH1, CIZ, NMP4, TNRC1)	1
chr5	124483229	124483358	ZNF449 [7] (ZSCAN19)	1
